# Adult fibroblasts use aggresomes only in distinct cell-states

**DOI:** 10.1101/2021.07.23.453501

**Authors:** Christopher S. Morrow, Zachary P. Arndt, Bo Peng, Eden Y. Zewdie, Bérénice A. Benayoun, Darcie L. Moore

## Abstract

The aggresome is a protein turnover system in which proteins are trafficked along microtubules to the centrosome for degradation. Despite extensive focus on aggresomes in immortalized cell lines, it remains unclear if the aggresome is conserved in all primary cells and all cell-states. Here we examined the aggresome in primary adult mouse dermal fibroblasts shifted into four distinct cell-states. We found that in response to proteasome inhibition, quiescent and immortalized fibroblasts formed aggresomes whereas proliferating and senescent fibroblasts did not. Using this model, we generated a resource to better understand the aggresome, providing a characterization of the proteostasis networks in which the aggresome is used and transcriptomic features associated with the presence or absence of aggresome formation. Using this resource, we validate a previously reported role for p38 MAPK signaling in aggresome formation and identify TAK1 as a novel driver of aggresome formation upstream of p38 MAPKs. Together, our data demonstrate that the aggresome is a non-universal protein degradation system which can be used cell-state specifically and provide a resource for better understanding aggresome formation and function.
