## Supplementary material for "Adult fibroblasts use aggresomes only in distinct cell-states": Table S2

### Sheet: Sheet1
Gene	PD1_fibroblasts	PD2_fibroblasts	PD3_fibroblasts	PM1_fibroblasts	PM2_fibroblasts	PM3_fibroblasts	SD1_fibroblasts	SD2_fibroblasts	SD3_fibroblasts	SM1_fibroblasts	SM2_fibroblasts	SM3_fibroblasts	QD1_fibroblasts	QD2_fibroblasts	QD3_fibroblasts	QM1_fibroblasts	QM2_fibroblasts	QM3_fibroblasts	ID1_fibroblasts	ID2_fibroblasts	ID3_fibroblasts	IM1_fibroblasts	IM2_fibroblasts	IM3_fibroblasts
MAPK13	8.22707	8.93716	8.68934	9.41628	7.93795	7.45397	25.4798	26.3174	21.6228	17.2444	17.7614	18.4815	16.2264	14.9619	15.7923	11.9882	10.5051	11.3159	14.8807	13.3638	17.1914	11.7177	14.7025	12.7033
MAPK14	53.124	52.5137	41.4725	21.5954	23.7293	19.9434	30.963	34.4157	33.1278	28.1401	26.601	24.827	43.1799	39.9245	44.0095	39.539	37.5347	37.6633	42.5986	44.1221	46.2661	14.3709	14.269	12.2129
DYNC1H1	62.4108	49.952	25.5736	53.4367	51.7394	46.5463	36.4154	62.5868	78.9617	131.637	79.4647	81.4894	40.9457	32.9421	48.1571	50.8158	53.8954	43.6243	43.4643	56.7327	49.0842	56.5413	37.114	39.5543
BAG3	118.819	102.628	293.823	684.524	811.153	823.344	127.829	234.085	368.332	649.69	640.976	556.803	152.138	82.5107	130.677	325.624	500.009	399.144	84.0863	55.3126	121.983	732.719	383.621	657.647
SQSTM1	538.42	513.078	1229.52	2871.81	3202.2	3522.36	1174.2	1364.23	1971.78	4007.78	4086.48	3516.43	321.985	232.298	274.127	1965.32	2332.23	2126.88	661.789	544.933	918.343	3960.2	2749.43	3870.86
UBQLN1	115.732	101.907	139.25	190.454	208.093	207.674	94.2757	98.3689	120.836	216.885	207.342	184.961	79.4302	64.7313	85.49	184.099	169.037	163.796	104.151	119.507	125.498	238.929	186.163	214.262
Vim	13898.8	14917.8	9454.8	8956.15	9215.53	7512.66	25870.2	25967.8	21174.4	23583.8	21280.9	22754.5	13906.2	14989.7	14438.9	11146.3	11447.8	11382.8	15473.2	13666.1	12710.6	11070.5	13778.9	10914.7
HSPA1A	4.87325	7.15594	109.779	6764.66	8316.18	13068.1	5.68424	10.9676	29.8501	1394.5	1592.14	910.031	13.1193	6.09317	5.81091	341.056	439.816	326.043	24.381	17.434	78.7616	15946.8	4521.49	12846.5
YWHAH	295.63	354.176	193.409	94.0667	95.3056	78.8538	469.321	285.823	225.786	98.9665	106.169	96.8571	240.106	371.586	300.597	235.345	142.403	164.63	390.163	562.72	314.003	149.425	224.694	154.425
HDAC6	9.32479	8.2782	6.93534	5.87393	6.8253	5.19727	9.75471	13.1452	13.0553	18.2303	20.9326	18.3932	10.3419	8.44603	10.1323	8.34406	8.40404	9.84742	11.5986	10.1739	11.1863	4.93534	4.81062	4.11487
NFE2L2	115.781	103.376	158.669	104.636	117.427	108.612	113.654	148.78	186.652	254.049	241.555	231.951	160.291	118.787	147.12	147.45	167.357	155.503	109.091	88.9402	129.19	91.9894	66.8688	79.2958
TUBA1A	1052.58	1246.49	567.133	548.078	553.282	370.542	633.152	648.792	428.715	224.045	193.611	255.582	1041.53	1197.37	1040.53	425.288	535.616	571.219	779.108	546.423	538.165	255.214	402.206	275.285
Ubc	2195.15	1846.9	4642.8	13745.3	15867.4	17293.4	1924.9	2537.49	3950.2	10437.8	9878.28	8047.62	1721.46	1158.13	1468.72	6709.57	7507.61	6676.38	1776.7	1536.24	2686.58	18953.9	10582.2	16857.6
HSP90AB1	1564.61	1548.15	2270.19	3860.79	3877.44	4365.17	1424.57	1204.84	1483.61	2129.74	2227.68	1822.85	1483.7	1433.34	1540.45	3322.95	2599.53	2602.07	2105.03	2483.63	2553.72	5673.56	4929.34	5485.81
USP1	25.6639	25.0197	14.5894	7.68031	7.32265	8.13958	17.149	10.048	8.73306	16.7086	14.4162	12.2031	18.2936	28.473	25.7763	21.0174	10.0631	12.9816	41.7104	84.409	42.6875	13.0337	15.9941	11.4777
ULK1	22.8592	19.2815	28.4947	36.0116	43.19	36.7533	17.425	32.9164	45.0579	124.286	108.779	102.553	25.9728	14.6272	24.8048	31.2725	44.9648	36.9593	15.6416	10.8895	21.1895	29.0205	13.8271	21.9843
UCHL1	14.0984	7.76354	18.3469	18.7507	18.7819	18.1572	28.3912	26.5309	32.884	22.207	24.6306	23.7619	4.5585	3.954	3.34362	17.7809	25.9225	27.9984	7.54773	4.98449	9.08994	14.1848	13.3474	18.7725
CAV1	609.019	602.906	299.262	101.597	104.153	74.2275	591.025	639.349	521.278	351.016	293.918	337.314	499.401	538.012	557.71	214.898	216.606	214.709	256.543	238.062	205.859	92.5859	112.858	89.0649
RANBP9	39.1499	36.4346	45.6664	41.5089	44.6645	42.3897	47.0515	43.3591	53.8183	81.8123	84.629	70.1719	32.6438	28.8855	34.8286	62.4024	48.6107	48.2956	41.3652	53.657	52.5346	63.217	55.0516	57.108
RHEB	108.191	111.73	136.863	96.6053	97.3089	110.569	147.563	94.0617	101.886	106.392	142.129	120.874	86.2145	100.233	76.0532	162.27	108.524	120.698	129.382	164.612	138.197	162.405	198.771	181.878
PRKN	2.18824	1.94244	1.77356	7.70404	3.06121	5.61868	3.80987	2.54743	2.97725	2.54235	4.00513	3.09818	0.273728	1.0867	0.731404	2.64864	1.93262	3.97863	1.44466	0.214996	1.22094	7.10345	5.53754	6.76348
HOOK2	5.28397	6.44472	3.3486	3.89448	3.43329	3.16678	7.98143	9.80004	9.58473	7.79953	7.78353	8.38025	6.89924	6.33167	6.81529	5.64053	4.90518	4.53958	6.71496	6.07576	7.68403	3.53698	3.73973	3.70722
ATXN3	7.81675	6.41445	5.96355	3.99562	5.28239	3.74887	6.71361	9.29608	10.4334	11.9641	9.53554	11.4209	6.63036	5.60713	7.111	7.0342	6.7758	6.24945	5.38354	4.63765	6.07231	3.93543	2.71001	2.85116
RCAN1	24.6366	19.7987	45.7166	79.4067	101.493	89.6624	52.4383	99.0709	149.106	371.212	335.117	357.539	27.7179	14.5893	20.4088	51.4722	113.764	86.6088	25.4978	11.2815	30.1262	59.5859	29.3461	53.5526
