## Supplementary material for "Adult fibroblasts use aggresomes only in distinct cell-states": Table S4

### Sheet: Sheet1
Gene	PD1_fibroblasts	PD2_fibroblasts	PD3_fibroblasts	PM1_fibroblasts	PM2_fibroblasts	PM3_fibroblasts	SD1_fibroblasts	SD2_fibroblasts	SD3_fibroblasts	SM1_fibroblasts	SM2_fibroblasts	SM3_fibroblasts	QD1_fibroblasts	QD2_fibroblasts	QD3_fibroblasts	QM1_fibroblasts	QM2_fibroblasts	QM3_fibroblasts	ID1_fibroblasts	ID2_fibroblasts	ID3_fibroblasts	IM1_fibroblasts	IM2_fibroblasts	IM3_fibroblasts
Ager	2.05413	2.8118	1.015	0.401058	0.474587	0.924002	1.6032	4.28786	1.06491	1.42644	2.80895	3.4978	3.53236	2.54773	4.0353	0.983431	1.12604	1.50338	1.91059	2.53319	3.08265	0.517353	0.367928	0.279029
Agt	0.15395	0.142123	0.259535	0.0968533	0.0982374	0	0.124446	0.204374	0.226915	0.0430597	0.180892	0.184298	0.166901	0.047328	0.148653	0.0949974	0.181289	0.0990159	0.0838906	0.0873932	0	0.041646	0	0.0404304
Aida	69.7662	67.3743	51.6945	31.8521	32.3554	28.9838	68.4139	56.1304	51.3493	49.6057	56.4358	54.3416	74.9272	91.906	85.456	61.6467	44.4048	47.5366	92.9488	126.683	90.9836	40.1508	45.9622	39.058
Akt1	274.886	275.982	178.797	101.107	109.181	83.5156	279.244	280.673	218.855	176.988	164.485	177.655	228.944	246.167	254.003	177.904	152.038	174.466	237.248	244.635	208.493	97.1087	114.429	88.8173
Ankrd6	0.973921	0.803454	1.18774	0.664861	0.396684	0.492926	0.502514	1.33693	1.9975	1.63443	1.42437	1.507	1.10078	0.783554	1.16051	0.939821	1.39089	0.779663	0.406501	0.423474	0.641296	0.437234	0.251152	0.179584
App	159.123	132.047	128.199	127.882	154.082	118.629	119.215	158.545	173.004	203.56	167.934	169.912	121.292	95.5462	121.5	146.129	151.376	139.678	97.1111	83.6016	99.5378	123.707	96.9714	100.475
Arl6ip5	130.284	120.089	160.53	82.6841	86.5066	76.8391	174.51	180.05	197.348	217.568	240.598	250.324	176.117	162.113	142.371	136.038	159.106	157.569	155.777	113.803	167.719	57.0165	55.5797	62.987
Atf2	25.7151	18.5937	25.2321	19.4135	23.9062	22.143	21.4839	27.5718	30.9123	61.4764	61.7697	53.6697	25.2741	21.3305	26.674	30.3296	26.9543	27.3936	24.7194	25.0959	28.5927	23.7433	18.8763	20.6481
Atf7	97.173	88.1709	58.5546	35.1341	36.5286	37.7174	73.4355	88.6471	102.488	99.0299	80.5279	90.1168	90.9064	84.0303	109.007	66.2091	62.8224	58.7291	65.382	75.6546	71.3051	39.8357	33.0967	31.0643
Axin1	30.7794	28.6046	38.3971	24.5606	29.1905	26.0238	20.2077	23.5137	25.8571	57.0865	57.2377	52.433	25.5696	21.0888	25.106	41.4261	35.6477	36.0647	34.8607	32.9909	37.0976	20.371	15.5031	18.319
Bmp2	0.737011	0.352797	0.598232	0.309113	0.496423	0.314193	7.06093	11.1974	9.94584	2.58822	2.16498	2.59788	0.0591859	0.226575	0.369005	0.732709	0.795568	0.869042	0.267742	0.13946	0.237594	1.15194	1.13432	0.795723
Card9	0.376123	0.347229	0.475563	0.177471	0	0	0.304041	0	0.166316	0.78901	0.828652	0	0	0	0	1.04442	0.332187	0.181433	0.76859	0	0.363758	0.152621	0	0
Casr	#N/A	#N/A	#N/A	#N/A	#N/A	#N/A	#N/A	#N/A	#N/A	#N/A	#N/A	#N/A	#N/A	#N/A	#N/A	#N/A	#N/A	#N/A	#N/A	#N/A	#N/A	#N/A	#N/A	#N/A
Cav3	0.335488	0.387144	1.34325	0.0791485	0	0	0.74578	0.0668058	0.222521	0.0703767	0	0	1.63669	1.77911	2.02465	0.0776318	0.222224	0.485495	0.411332	0.0714177	0.162229	0	0	0
Ccl19	#N/A	#N/A	#N/A	#N/A	#N/A	#N/A	#N/A	#N/A	#N/A	#N/A	#N/A	#N/A	#N/A	#N/A	#N/A	#N/A	#N/A	#N/A	#N/A	#N/A	#N/A	#N/A	#N/A	#N/A
Ccl21a	#N/A	#N/A	#N/A	#N/A	#N/A	#N/A	#N/A	#N/A	#N/A	#N/A	#N/A	#N/A	#N/A	#N/A	#N/A	#N/A	#N/A	#N/A	#N/A	#N/A	#N/A	#N/A	#N/A	#N/A
Ccl21b	#N/A	#N/A	#N/A	#N/A	#N/A	#N/A	#N/A	#N/A	#N/A	#N/A	#N/A	#N/A	#N/A	#N/A	#N/A	#N/A	#N/A	#N/A	#N/A	#N/A	#N/A	#N/A	#N/A	#N/A
Ccl21c	#N/A	#N/A	#N/A	#N/A	#N/A	#N/A	#N/A	#N/A	#N/A	#N/A	#N/A	#N/A	#N/A	#N/A	#N/A	#N/A	#N/A	#N/A	#N/A	#N/A	#N/A	#N/A	#N/A	#N/A
Ccn2	3583.88	3687.67	1271.91	2693.59	2389.1	2069.36	5710.14	3170.68	1989.41	983.12	893.113	842.639	305.036	559.301	456.626	3123.81	1442.89	1823.67	1988.06	3802.27	1433.34	7658.28	13150.6	6928.36
Cd27	0.12449	0.17239	0	0	0.357473	0.191055	0	0.297477	0.110095	0.156689	0.109707	0.447091	0.0674811	0.0574068	0	0.0576139	0	0.120102	0.152633	0.212008	0	0.202059	0.107775	0.0980807
Cdc42	416.7	406.363	356.716	222.768	234.72	212.123	409.33	406.712	397.097	333.429	345.637	332.016	431.442	436.575	429.789	363.115	335.377	347.121	411.832	407.546	403.847	206.632	220.985	213.259
Cdc42ep5	9.84599	11.9738	16.3594	3.30563	1.90298	1.3803	7.80598	7.39009	5.86082	3.09815	2.58636	3.48508	21.0406	18.1614	19.2887	3.76806	6.10382	6.94155	4.25612	2.01537	3.75399	0.768318	0.737652	0.820481
Cdc42se1	40.5803	39.2514	45.7537	31.8635	34.14	28.405	38.3963	49.1598	49.5946	39.3921	36.4323	38.516	48.8322	37.4261	43.059	39.4504	46.1673	45.2578	33.0282	22.889	34.7963	19.7934	19.258	19.5155
Ceacam1	3.18511	1.17617	0.246106	0.450861	1.93084	1.93491	1.28735	1.26851	2.79335	1.71493	2.31569	1.835	1.46755	0.881263	1.25584	1.3758	0.726705	0.79382	0.130173	0.18081	2.0536	2.21869	1.24085	1.35927
Cops5	72.4084	80.0357	102.029	76.7438	82.3807	74.2005	73.176	68.1447	76.7722	121.611	131.096	133.41	94.8562	87.4943	80.7329	90.6664	102.916	104.591	102.628	83.1169	108.275	52.7336	52.0488	60.4247
Cracr2a	0.267257	0.129238	0.150184	0.0240196	0.0730886	0.0292972	0.133738	0.243287	0.574003	0.256291	0.190661	0.319941	0.248348	0.17606	0.368659	0.0588984	0.112399	0.171892	0.0208049	0.0108368	0.0246163	0.0206564	0	0
Crhr2	0	0	0	0	0.206791	0	0	0	0	0.0302137	0.0634634	0.0323291	0	0	0	0.0666568	0.0318012	0	0.0294317	0	0.0348236	0	0	0
Cryab	350.455	370.611	1792.35	6302.6	7752.48	7703.56	458.225	806.643	1656.38	4412.67	4989.45	5290.48	256.744	116.258	139.503	1245.66	3635.11	2668.79	139.89	40.6124	218.03	3340.82	1792.05	3987.85
Cyld	11.5284	8.98169	5.74941	5.96283	5.50732	4.96103	12.9554	14.8322	14.2477	12.0787	9.05321	9.61815	8.77826	8.77991	11.3136	9.29573	8.33391	7.46857	11.0649	14.9476	11.5339	7.02966	6.57519	6.49479
Dab2ip	28.8107	22.2659	18.7429	8.92944	10.9946	9.42837	18.9764	28.4979	30.0728	24.965	19.7198	18.5976	17.4885	15.196	20.2584	20.2037	22.0082	20.256	17.0206	16.4218	18.515	7.13154	4.2929	5.32853
Dact1	3.32328	2.69983	5.69216	4.69164	7.45612	4.42702	1.61183	4.06589	6.63041	5.26479	4.87329	4.43989	11.8461	5.02655	9.52412	2.63308	6.15193	4.43731	0.738858	0.498046	1.13134	3.23641	1.61116	2.95342
Dixdc1	1.01986	1.00428	1.01727	0.72182	0.829752	0.873895	0.90685	1.4216	1.27774	2.0253	1.55785	1.66348	2.61671	1.8028	2.37986	1.13278	1.32107	1.2135	2.1674	2.15658	2.23569	0.482806	0.573901	0.495497
Dlg1	76.8199	63.2623	30.9451	17.9632	17.9326	14.5582	110.672	97.1244	82.6898	61.6758	49.8651	50.7188	43.3622	52.2443	59.0912	43.0458	29.94	29.4438	50.8734	75.2053	44.2894	34.5881	42.1351	28.3637
Dnaja1	93.6768	90.2485	229.157	724.57	782.191	937.699	102.816	103.051	168.232	438.339	454.511	390.703	136.739	102.726	112.935	325.039	356.044	313.637	129.48	111.463	192.008	1063.44	749.001	1085.57
Dusp1	136.1	146.758	133.588	144.633	153.888	132.575	163.389	153.54	154.819	195.463	199.439	179.77	48.055	48.7962	53.3954	163.527	140.529	147.298	86.9714	91.7653	84.1345	191.183	196.812	182.683
Dusp10	75.7286	86.368	64.9629	185.553	188.718	182.148	71.2917	68.0062	58.7932	51.5097	59.6492	47.5347	36.1817	38.3206	40.3794	123.068	85.1125	93.3609	75.7032	92.2172	67.4058	324.256	340.219	283.745
Dusp15	0.486334	0.179589	0.300623	0.091789	0.403436	0.0497585	2.33257	3.58968	3.21141	1.44189	1.11432	1.4264	0.386646	0.388728	0.28176	0.18006	0.629968	0.437913	0.238512	0.193255	0.156782	0.105249	0.0842068	0.127721
Dusp19	6.00553	4.39143	4.56097	1.29058	0.73988	1.36882	6.34461	5.20979	4.52233	3.94157	2.882	2.7761	8.4446	8.11616	7.0046	3.68746	3.62353	2.69615	6.75568	5.72134	4.888	0.772085	1.13249	1.59279
Dusp22	2.84182	3.70378	4.29768	1.65639	1.36005	0.962063	4.72952	7.9225	8.57452	5.04966	4.64045	4.95295	7.52097	4.00849	5.89162	1.77938	5.315	2.90293	2.04957	0.925231	1.53587	0.542654	0.434162	0.460962
Dusp3	37.6374	32.706	28.721	19.7545	18.7404	17.7954	38.2225	42.9623	38.0554	22.6094	19.6412	19.7124	17.0015	16.5671	18.3089	35.277	30.9535	31.5657	29.8318	31.3607	28.1043	17.5092	17.3204	14.4147
Eda2r	26.302	18.5127	19.8467	10.0594	11.6886	9.43332	14.5594	22.7882	26.8185	10.8979	8.08019	9.57076	25.061	20.3779	25.2196	14.6109	16.1778	13.7908	6.50973	5.72083	7.03082	9.99323	7.49587	7.59391
Edar	#N/A	#N/A	#N/A	#N/A	#N/A	#N/A	#N/A	#N/A	#N/A	#N/A	#N/A	#N/A	#N/A	#N/A	#N/A	#N/A	#N/A	#N/A	#N/A	#N/A	#N/A	#N/A	#N/A	#N/A
Egfr	17.5485	13.8046	9.04669	9.2759	9.49944	8.28671	9.2674	12.1454	13.1402	9.54009	7.34701	7.32317	8.29628	8.0572	10.042	10.8227	10.1253	9.49219	6.20842	6.5162	6.59191	9.78236	7.90066	7.5645
Eif2ak2	9.65223	7.91373	8.04123	7.55869	6.50378	9.70289	14.4408	12.7062	16.3361	24.2408	19.8277	16.6254	18.3672	19.049	23.7674	17.2226	10.4522	9.85469	25.6181	40.0986	29.0927	17.8394	12.7973	15.5283
Emc10	96.9362	127.104	137.071	136.139	144.138	116.31	105.596	101.573	103.423	110.699	109.911	104.441	127.345	114.071	119.278	129.164	129.793	127.977	113.003	93.6653	108.138	114.806	130.997	127.341
Ephb1	0.187135	0.0767818	0.21032	0.0588653	0.0995109	0.0478661	0.0336158	0.0496857	0.073554	0.12213	0.0183237	0.0186687	0	0.0383532	0.100387	0.0384915	0.0918195	0.180539	0.0509868	0.0177052	0	0	0.0720037	0.0163818
Ercc6	6.50926	5.04136	4.31174	4.95763	4.60944	5.14518	4.0418	5.25818	6.00112	7.51132	7.49275	6.98215	3.43474	3.88887	5.20623	7.35793	4.58894	5.46846	5.14163	8.05407	6.36212	8.87288	6.09407	5.07393
Ezr	20.3342	18.5739	14.7617	18.6391	17.4377	19.2514	34.1884	17.8334	16.9251	21.4631	21.8117	16.7149	7.94675	13.7753	13.5043	40.4531	17.5255	19.4696	54.5002	132.642	59.2937	52.0205	65.9019	48.6898
F2rl1	2.05338	2.38589	1.58162	2.07138	1.45713	1.24966	3.11938	1.83296	1.18976	0.445599	0.686381	0.508585	1.11306	1.2081	1.29903	2.88368	1.18817	1.50283	2.54653	5.51672	2.12283	4.62575	5.79276	3.90498
Fas	6.94546	6.89582	4.86031	3.21532	3.51214	1.96089	4.92583	11.0122	6.02646	6.81756	6.29395	7.41255	19.2505	15.168	14.7416	2.12269	4.91888	3.2239	2.83854	0.725317	2.34466	0.638104	1.24796	1.49707
Fcgr2b	0.164289	0.151668	0.0692411	0.155036	0.0786259	0.189101	0.132803	0.283529	0.242153	0.16083	0.16891	0.073753	0.326533	0.0757594	0.39659	0.152065	0.169281	0.0792491	0.111905	0.116578	0.0529625	0.377764	0.165935	0.2373
Fgf12	0.351849	0	0.039544	0.0221356	0.112259	0.0539983	0.170651	0.056051	0.186699	0.177141	0.124027	0.0842416	0.0254298	0.0865334	0.0226495	0.0868456	0.0414331	0.113149	0.0766918	0	0.113427	0.0380723	0.0406141	0.0924026
Fgf14	0	0.0281714	0	0	0	0	0.345344	0.413209	0.458781	0.179239	0.0537842	0.136992	0	0	0	0.0282453	0.026951	0.0294401	0	0.0259844	0	0.04953	0	0
Fgf15	0.110713	0	0	0	0.635825	0.0849557	0	0	0	0.0464494	0	0	0	0	0	0.0512379	0	0.106811	0	0	0.0535366	0	0.143771	0.13084
Fgfr3	6.41586	4.53478	8.45008	2.64886	3.26244	3.15394	4.21385	5.34992	5.31937	4.54235	3.71044	3.87031	5.6514	5.17752	9.48625	5.10341	3.89565	5.31929	3.35957	2.30477	2.03599	3.57966	2.43005	2.92231
Fktn	12.8003	9.2532	7.08995	2.65085	3.2387	2.00856	8.32161	11.1365	12.3647	9.14701	6.66694	6.96442	10.4857	8.65532	11.4044	7.37174	6.93529	6.59032	8.74069	10.2744	9.27691	1.77452	1.56138	1.35806
Flt4	4.74727	3.60918	4.31542	5.24121	6.37042	5.07139	2.94708	3.42295	4.56879	5.49348	4.52535	4.16482	2.3883	2.50392	3.07093	5.88748	5.16555	5.55281	3.0434	3.71209	4.42616	5.56493	3.80095	4.90136
Foxm1	74.1124	80.2154	44.4374	30.8695	30.1225	24.317	21.6617	15.1215	10.2027	29.899	34.4255	28.0589	30.793	48.284	49.5649	69.4095	27.4073	29.4454	107.19	263.994	108.114	38.5763	47.8524	32.3879
Foxo1	7.55936	6.49272	6.93833	11.3716	9.55097	10.8194	9.17954	11.1236	13.4894	12.2068	10.4022	9.29086	6.10699	4.4826	6.26115	11.3195	11.2657	10.1777	7.34143	7.44769	8.77302	13.1512	9.64689	10.0144
Gadd45a	95.4529	110.315	166.269	305.125	346.243	362.759	81.5212	58.903	68.8377	204.929	234.385	187.718	30.8813	30.0763	25.8961	244.93	181.71	188.387	97.4133	117.155	115.72	422.289	439.904	448.721
Gadd45b	61.4434	65.1655	102.501	188.57	165.367	188.247	50.0346	35.2761	34.4881	200.521	205.8	173.847	38.8366	40.7059	35.3203	102.552	75.1582	91.8697	50.9022	55.473	52.7721	343.101	370.784	365.657
Gadd45g	208.577	239.396	488.795	630.849	612.285	702.92	109.644	84.8001	108.977	141.792	160.973	144.235	142.825	141.307	127.909	372.363	368.345	374.653	141.085	111.562	159.133	537.812	501.944	610.846
Gdf6	0.384643	0.65946	0.347382	0.233345	0.34187	0.147578	0.688482	4.39869	4.30067	0.138322	0.048424	0.444022	1.69778	0.456101	0.848933	0.152582	0.388242	0.689159	0.0224571	0.0233948	0.0265712	0.0668907	0.0237855	0.0865843
Gps2	20.8736	28.8367	25.4562	31.433	27.2061	28.9676	33.1481	26.0006	23.0422	28.0115	37.964	37.4161	35.6294	40.6185	37.8806	36.3117	21.3771	26.7076	43.3197	41.3467	41.1621	50.4593	56.9681	51.844
Grem1	64.6854	45.8508	49.0426	51.9689	60.84	51.2342	505.943	546.073	697.125	148.384	118.483	118.109	55.6957	46.4315	59.0488	97.8536	96.6343	86.3295	50.3868	52.9089	55.5677	170.966	129.843	139.453
Grik2	0.0205876	0.0285091	0.0173537	0.0388564	0.00985292	0	0.0416052	0.032797	0.0182071	0	0	0.00924227	0	0	0.00993963	0.00952795	0.0181827	0.019862	0.00841397	0.00876528	0.00995541	0	0.00891167	0
Gstp1	281.664	353.539	400.216	308.521	268.695	266.745	543.46	439.1	396.691	369.838	399.148	386.075	467.839	507.659	428.787	353.154	374.656	396.486	493.978	385.574	454.502	268.2	363.874	336.639
Gstp2	7.79241	13.3759	13.342	4.36618	1.86466	11.8656	12.0075	12.7046	5.70692	9.09272	13.5196	13.8835	6.86393	15.721	10.3459	6.08567	11.7212	13.2735	7.06602	3.93971	11.7754	3.65602	2.10816	5.56377
Hacd3	44.2393	38.3275	38.8905	17.8485	18.2064	17.4271	34.5448	49.3326	44.6994	38.3233	38.1022	36.7612	49.0093	40.3712	46.2452	35.2118	35.3068	37.0469	38.2392	33.1558	42.7503	10.9306	12.0945	10.5551
Hand2	0	0	0	0	0	0	0.0667312	0	0	0	0.0363747	0	0.134245	0.0380677	0	0	0	0.0398212	0	0	0	0.0334975	0	0.0325197
Hdac3	32.8609	34.0348	30.2545	17.6508	16.7112	16.2221	31.7927	30.0769	31.0241	23.9167	31.7736	26.4662	44.5755	43.1384	42.7078	30.5664	25.8189	30.397	40.9093	38.6069	42.409	14.8938	16.2162	14.2671
Hgf	8.85422	5.48592	14.1754	2.57957	2.1614	1.45918	2.83411	10.4605	17.868	3.88929	4.2418	3.68142	37.9452	15.5099	28.9193	2.91516	7.24262	4.64371	0.922873	0.607204	0.80459	1.10919	0.565899	0.702271
Hipk2	8.05719	4.44195	2.89546	3.75404	3.33626	3.46929	4.02217	4.26507	7.50526	8.80594	3.1607	4.8303	1.75247	2.08485	2.30472	5.29522	4.28299	3.09466	3.05548	5.1617	2.52822	6.16984	5.05112	3.96995
Hipk3	28.0548	20.6596	21.0692	11.3025	11.9375	12.2774	24.3199	27.5725	35.1267	33.3066	24.7464	25.2825	23.6121	20.9515	26.9764	25.1241	22.7196	18.4627	18.1749	24.798	21.1269	16.2915	11.0338	12.6774
Hmgb1	106.169	125.476	95.1125	56.2743	48.9291	54.3653	120.179	60.3266	52.6164	38.1594	42.7283	38.4058	141.16	220.589	173.37	113.905	58.0422	72.9362	195.054	347.845	190.213	107.39	156.002	107.299
Hmgcr	38.5089	28.3433	45.1038	103.495	122.039	113.757	30.9515	47.4072	58.7837	89.5592	79.7578	71.0601	19.2813	15.2297	21.1754	81.4977	89.4424	79.931	40.8334	38.206	54.8464	95.5532	59.2154	75.1754
Hras	41.7601	50.748	41.2166	26.4881	23.0238	20.933	50.7324	45.6441	34.7768	31.4129	32.2956	37.7714	35.4893	38.3243	33.8622	36.3028	38.6397	47.5712	62.8546	39.5036	51.7036	13.4503	14.6454	13.0848
Hsph1	74.3251	59.8566	241.926	2139.12	2491.11	3298.91	69.4741	96.7164	192.3	919.308	960.403	677.731	84.1959	43.5515	63.6211	558.658	626.324	507.185	113.244	107.235	212.835	4023.16	1778.85	3159.88
Igbp1	44.8122	48.6285	75.9772	55.3189	60.0867	62.6417	47.5409	41.3968	50.1459	61.9008	73.2921	67.0384	60.9179	62.7895	51.0479	72.424	62.8386	70.8622	61.9709	55.0324	71.6546	55.2513	61.3751	59.7831
Igbp1b	#N/A	#N/A	#N/A	#N/A	#N/A	#N/A	#N/A	#N/A	#N/A	#N/A	#N/A	#N/A	#N/A	#N/A	#N/A	#N/A	#N/A	#N/A	#N/A	#N/A	#N/A	#N/A	#N/A	#N/A
Igf1r	18.5591	16.623	8.15889	5.21725	5.42207	4.79716	15.6005	15.1757	15.6158	9.49218	7.27819	6.65155	11.4249	12.7943	13.9044	11.384	8.61626	8.35347	11.7702	20.4168	11.6561	8.46268	7.61387	6.14499
Il1a	0.737385	0.635355	0.580119	2.41231	1.50571	1.84839	0.0794757	0.0783124	0.0434747	0.288744	0.389895	1.01516	0.0532943	0.045338	0	0.364012	0.998581	0.569116	0.0803633	0.0837186	0.0950857	0.797899	0.55326	0.929531
Il1b	#N/A	#N/A	#N/A	#N/A	#N/A	#N/A	#N/A	#N/A	#N/A	#N/A	#N/A	#N/A	#N/A	#N/A	#N/A	#N/A	#N/A	#N/A	#N/A	#N/A	#N/A	#N/A	#N/A	#N/A
Il3	#N/A	#N/A	#N/A	#N/A	#N/A	#N/A	#N/A	#N/A	#N/A	#N/A	#N/A	#N/A	#N/A	#N/A	#N/A	#N/A	#N/A	#N/A	#N/A	#N/A	#N/A	#N/A	#N/A	#N/A
Inava	2.04602	1.7989	2.38163	1.8082	2.39358	1.64478	1.44389	2.97485	2.87213	1.82581	2.23237	1.51626	2.60543	2.27637	3.26134	1.95392	2.23726	2.44388	1.40692	0.884929	1.4134	1.23875	1.26522	1.12583
Irak1	32.1864	28.756	20.2412	12.2737	11.0443	11.2812	46.411	40.5115	35.4913	25.8185	26.2014	23.4686	36.8416	42.3332	49.2083	25.1543	18.0795	19.7736	37.56	44.6441	32.7678	18.913	22.1691	19.0587
Irak4	5.07308	5.50611	7.48335	3.68758	3.77308	2.84072	4.32251	7.86322	7.39663	9.37648	7.52162	9.57134	9.47607	7.55557	8.73792	4.79082	7.084	7.24221	6.07987	5.39972	6.82904	1.61344	1.51343	1.3773
Itch	118.42	86.984	85.2894	58.3389	56.8723	51.8257	84.0025	111.552	142.323	173.699	139.485	140.102	98.5548	90.72	113.225	91.2007	98.2197	87.4635	85.7534	84.5355	89.2012	49.0943	38.0235	41.067
Klhdc10	24.831	20.9281	16.4173	12.2146	12.0365	10.6673	22.276	26.5082	26.999	35.7565	26.9905	27.5428	22.9258	19.4579	23.1466	19.5735	19.4359	18.4348	22.6854	27.7107	23.4446	11.1422	10.5465	10.488
Klhl31	0.014943	0.0137951	0.0377872	0	0.014303	0	0.0724754	0	0.0132151	0.0125386	0.0263372	0	0	0.0137815	0	0.0138312	0.0395924	0	0	0	0	0	0	0.011773
Lep	#N/A	#N/A	#N/A	#N/A	#N/A	#N/A	#N/A	#N/A	#N/A	#N/A	#N/A	#N/A	#N/A	#N/A	#N/A	#N/A	#N/A	#N/A	#N/A	#N/A	#N/A	#N/A	#N/A	#N/A
Lmnb1	24.1661	22.1521	9.55207	5.60465	5.32536	4.37405	9.0224	4.83939	4.31661	3.98107	2.55678	2.63557	16.8369	25.1524	23.4335	12.7005	5.87842	7.67265	30.02	64.8719	25.3523	5.95562	9.63326	5.80867
Ltbr	101.738	111.652	124.345	49.1992	53.7375	46.1908	85.3672	110.677	103.863	84.131	84.8269	85.5556	140.953	120.292	137.861	82.3173	100.551	100.284	87.0358	64.5512	90.7762	26.0889	27.9104	28.448
Magi3	4.73508	3.79118	2.52535	2.63416	2.76972	2.27652	5.54059	6.02989	7.17313	8.58405	6.92893	6.2196	5.24431	5.00052	5.7293	4.20693	3.16228	2.84806	3.78674	4.91551	4.04232	5.47947	3.98543	3.89178
Map2k1	122.017	102.126	139.182	102.702	120.985	98.3373	121.592	134.821	154.059	216.601	204.875	200.184	86.0281	70.6131	80.4689	140.63	164.267	153.15	108.298	94.2311	123.399	79.9488	66.9048	72.3425
Map2k2	87.2753	90.4046	123.869	129.042	122.274	120.195	112.592	109.208	108.407	149.884	166.802	145.381	97.3292	95.6001	94.4022	134.749	137.519	144.225	141.817	129.597	150.198	117.327	118.593	120.578
Map2k3	104.633	108.945	108.591	124.572	129.564	124.637	107.171	108.873	109.011	104.913	113.218	100.921	88.3073	89.2936	89.6084	134.975	120.641	129.611	108.404	119.848	118.956	148.369	138.246	137.012
Map2k4	47.7714	47.2534	51.5796	22.206	22.3976	22.9941	41.652	40.4985	47.9379	45.9246	48.5791	42.0897	41.5402	38.5116	45.4684	55.2533	42.8174	42.8192	51.5839	60.7819	55.0652	22.7626	19.7805	18.9738
Map2k7	34.1041	31.3305	30.4311	22.7562	24.4626	22.9119	28.5327	33.3314	36.3694	37.488	37.5619	35.1298	32.0091	24.4409	34.2168	33.6215	33.6004	33.3036	29.4411	24.3141	30.9969	19.8627	14.7264	15.8942
Map3k1	1.11252	1.16828	0.78538	0.472441	0.479192	0.437519	0.584553	0.908303	1.06997	0.688467	0.490208	0.449494	1.55287	1.78276	1.63822	1.06837	0.626386	0.764734	1.00029	1.21968	1.02215	0.59815	0.325061	0.361562
Map3k10	15.0488	16.2771	15.8839	4.07884	4.56597	3.05378	14.8065	20.3417	19.7184	13.0697	11.2877	12.0681	17.2576	13.1985	16.4905	10.0749	12.4762	11.4418	10.4049	7.45064	9.91513	1.90358	1.75687	1.80649
Map3k11	118.604	120.259	84.208	57.9351	59.3949	49.9801	91.6052	152.836	126.296	141.249	145.437	145.804	97.5692	90.5119	116.436	94.5045	93.478	98.0776	104.319	83.3798	105.98	35.8941	30.4799	35.0197
Map3k12	5.09061	4.52677	2.41368	1.50123	0.87778	0.660623	8.0031	10.4053	7.36538	2.90526	2.8698	2.62137	9.35363	10.5809	11.6561	2.4772	1.70252	2.7806	5.09413	4.38251	4.72416	1.1999	1.66886	0.973184
Map3k13	0.678363	0.240063	0.209662	0.266733	0.292188	0.225569	0.265039	0.504309	0.609923	0.60716	0.328796	0.203022	0.735428	0.354527	0.48035	0.3872	0.569165	0.294504	0.267999	0.125154	0.382703	0.229385	0.029364	0.044538
Map3k20	66.7986	66.423	41.8552	47.5728	47.974	42.1231	49.8324	49.8449	46.4618	52.4847	42.0402	44.6088	34.8994	36.937	40.7237	52.7228	42.2866	44.0579	42.1573	43.7192	36.7629	59.9739	59.1902	47.2161
Map3k3	37.297	26.6418	26.4121	20.0934	23.6382	20.2886	19.7357	25.7648	28.2084	35.2845	29.3236	29.5221	25.7671	19.7931	29.3053	31.9447	28.9407	27.0818	25.244	28.8368	26.2779	20.2702	13.8556	14.2714
Map3k4	9.00542	7.85174	5.54475	4.98355	5.1257	4.57844	10.0506	10.4348	11.389	7.88293	5.76426	5.37369	6.62917	7.36553	9.57227	8.93569	6.41514	7.50816	10.284	13.869	10.358	6.85721	6.41668	5.44535
Map3k5	0.338304	0.230127	0.270154	0.168027	0.153386	0.273261	0.0719656	0.127642	0.425159	0.224108	0.094147	0.127893	0.617706	0.426959	0.584556	0.131846	0.440316	0.343558	0.0291077	0.106131	0.172201	0.18785	0.0154147	0.0841694
Map3k7	31.0971	26.9857	26.5808	21.0497	22.9111	20.6765	25.0424	30.8615	33.4327	50.4803	46.5877	45.6235	27.9727	25.1299	29.2968	31.8641	28.9343	26.9685	26.7647	28.0826	30.0098	22.9587	18.5687	18.7394
Map4k2	3.43436	2.78302	1.8656	1.6925	1.71668	1.50801	4.5807	5.47109	3.5772	3.4261	4.3885	4.19703	4.44724	5.03268	6.09811	3.07288	2.42655	2.46658	5.30246	5.65382	5.86791	2.41553	1.61876	1.87903
Map4k4	112.788	96.6317	88.4776	64.9902	68.739	69.6114	92.0362	91.5812	100.661	98.0377	80.9313	76.6847	100.552	97.9829	125.994	107.188	84.6696	82.7815	85.0224	107.689	96.6658	98.4128	81.1314	76.6304
Mapk1	148.767	136.064	122.011	90.0039	91.3678	90.9142	149.73	141.911	148.693	163.942	153.143	147.131	139.229	140.836	150.588	149.049	117.081	120.804	144.3	176.531	149.296	127.223	118.774	109.755
Mapk10	0.175638	0.0810725	0.0863616	0.207183	0.0560383	0.0786192	0.0354943	0.0699496	0.0776644	0.417568	0.296665	0.183978	0.126942	0.0269976	0.0989301	0.10838	0.155121	0.070603	0.107672	0.0623155	0.0849318	0.0475129	0.0633562	0.0115315
Mapk11	12.9881	14.0116	9.35267	3.43187	3.30331	2.59128	10.289	10.7	8.17169	9.06115	9.451	11.728	15.9715	15.1615	16.9127	6.45742	6.35818	7.12439	10.1916	8.65801	10.2284	2.1081	2.66648	1.87115
Mapk13	8.22707	8.93716	8.68934	9.41628	7.93795	7.45397	25.4798	26.3174	21.6228	17.2444	17.7614	18.4815	16.2264	14.9619	15.7923	11.9882	10.5051	11.3159	14.8807	13.3638	17.1914	11.7177	14.7025	12.7033
Mapk14	53.124	52.5137	41.4725	21.5954	23.7293	19.9434	30.963	34.4157	33.1278	28.1401	26.601	24.827	43.1799	39.9245	44.0095	39.539	37.5347	37.6633	42.5986	44.1221	46.2661	14.3709	14.269	12.2129
Mapk3	142.151	165.524	72.8876	45.9681	41.8599	27.8578	243.995	253.784	169.335	168.25	142.011	175.079	167.063	184.645	174.83	72.3097	71.8374	79.8759	163.019	134.869	118.368	37.5427	50.9897	36.6882
Mapk8	9.25554	8.48226	9.80538	4.75693	5.61561	5.31698	7.82244	8.97023	10.3025	13.8492	16.2387	13.6533	9.46754	8.66051	10.3208	10.2522	8.57639	8.57149	7.74444	8.78557	9.96215	5.8011	4.24722	4.99421
Mapk8ip1	4.71269	3.47505	3.14795	1.7901	1.58872	1.52384	7.23568	8.38103	6.71035	5.2974	5.53744	4.44416	4.56287	3.74499	5.03707	2.77087	3.19363	2.97386	3.3433	3.10431	2.49387	2.7662	2.6173	1.56457
Mapk8ip2	0.506325	0.0967094	0.103019	0.0329524	0.10027	0.120578	0.366949	0.305951	0.185288	0.131852	0.215408	0.423251	0.094641	0.0161024	0.151729	0.177765	0.18504	0.117909	0.214066	0.178403	0.101313	0.0425077	0.0755761	0.0687782
Mapk8ip3	19.3066	16.4202	9.49688	13.8784	15.187	13.6077	13.6665	18.9997	15.4352	12.1949	17.3666	15.5507	15.568	13.9201	20.9855	17.5493	11.4108	13.8281	14.8872	17.3026	17.0601	22.4528	15.2368	14.4756
Mapk9	25.22	22.2861	23.1481	13.6922	16.9872	14.5901	26.1083	32.4884	37.5401	50.3011	49.298	47.7288	30.0644	24.2743	26.4968	25.4762	26.7654	24.7516	25.4498	23.7374	28.6066	12.8026	10.9438	11.5948
Mapkapk2	119.651	111.746	115.358	93.7888	102.321	92.4403	72.918	78.8381	73.6409	134.607	125.429	116.525	87.878	83.7272	98.6256	126.925	107.085	109.168	122.202	139.29	124.694	82.6985	88.8967	81.758
Mapkbp1	8.62483	6.41369	8.54259	6.59571	6.51602	6.60755	5.46905	7.64927	9.55606	16.2922	16.039	15.6758	10.0172	7.41297	10.5282	8.57832	8.86426	8.61753	6.66129	5.35633	7.5707	6.1373	3.61842	4.0749
Marveld3	0.218887	0.202072	0	0.0688533	0	0	0.176938	0	0.322628	0	0.128597	0.131018	0.2373	0.0672911	0	0.135068	0.128879	0	0.059638	0.31064	0.141127	0.0592125	0	0
Mbip	10.012	9.00591	14.7689	9.38763	9.82894	11.7704	7.47071	9.30395	11.6355	14.5403	17.8726	19.3615	15.3769	13.9099	13.6337	14.0195	14.5108	15.4794	15.5804	11.4218	17.5658	6.45855	5.38955	5.56212
Mecom	2.65802	1.96306	0.840186	0.940623	1.27209	1.1218	7.37692	3.89912	3.62395	1.11517	1.52256	0.875048	1.22469	2.85999	2.45962	3.03432	1.01726	1.75229	6.02901	14.4098	5.35549	6.00397	6.94174	4.1534
Men1	28.1317	29.301	24.1121	12.5516	13.0448	9.84274	26.1868	29.6058	26.3613	25.715	22.8966	21.0047	36.7796	38.1111	43.1735	19.9	21.6594	22.4996	29.8748	27.6158	28.1232	9.78863	8.99097	8.12484
Met	4.61755	2.90767	1.9341	1.68114	1.45962	1.89194	2.53449	1.91845	1.87796	3.24077	3.2152	2.31605	2.41029	2.7208	2.95869	4.33996	2.31599	2.03491	7.32727	16.1402	7.4567	2.76426	3.18324	2.15585
Mfhas1	17.6271	16.0493	11.2075	7.20252	7.146	6.75146	11.1763	10.3614	9.53546	7.53519	6.39241	5.54741	7.86396	8.43575	10.0457	15.3485	9.97744	10.8697	14.6061	21.6634	14.88	7.5459	7.98413	6.43081
Mid1	58.5256	66.539	36.9781	18.3624	19.2745	16.1081	30.8283	31.939	27.5688	11.0537	12.894	11.8502	65.0841	73.9395	91.856	36.277	21.9368	26.3881	34.8714	47.0308	35.8865	23.4014	23.9625	17.7666
Mink1	24.8388	22.6198	12.3494	6.71416	6.46759	4.76503	29.9647	38.9825	31.7773	22.6438	20.8876	21.3565	25.0114	23.3741	29.6144	14.4374	13.1996	14.7436	25.2236	20.1288	22.5158	4.64658	4.93857	4.04658
Mmp8	0	0	0.0337306	0.0377628	0	0	0	0	0.0353893	0.0335777	0	0.0359286	0	0	0	0.0740784	0.035342	0	0	0	0.0387009	0	0.0346434	0
Mturn	2.12269	1.18253	1.15685	0.448981	0.613034	0.266794	5.47308	11.3544	10.778	12.4373	7.48252	10.9422	3.6701	1.89019	2.65041	0.660566	1.66463	1.44763	0.658121	0.218145	0.584016	0.326713	0.126736	0.187422
Myd88	18.6653	19.7453	38.5613	21.6322	26.4907	26.3282	16.9292	19.6785	24.3446	41.4191	43.1075	37.2067	43.8525	35.3879	37.1457	27.2668	32.8388	31.4294	20.1129	16.9898	26.8621	21.8579	14.9161	19.4255
Nbr1	34.0825	28.8079	28.6434	20.6899	22.8669	18.7986	45.8141	68.9016	73.8664	94.3478	76.6955	80.1225	51.0308	43.3563	56.0562	29.8775	35.9711	31.3955	30.4422	26.3299	31.0807	24.9298	17.5599	18.2155
Ncor1	26.0505	18.7557	13.6313	9.26186	9.55866	9.08857	18.4627	18.0128	22.9149	22.5527	16.5413	16.0139	18.079	18.5887	24.7809	21.1704	14.5196	13.8715	21.6531	33.438	22.9406	13.8996	11.1369	10.2113
Nfkb1	33.0459	25.2631	27.7755	22.0874	24.05	24.1279	21.4921	23.9937	25.702	37.4397	37.202	32.7599	28.8497	26.3035	32.273	36.3033	28.2281	28.0154	31.6157	40.7231	37.1797	27.4305	22.079	22.5443
Nod1	4.63231	4.43076	5.89726	3.69544	5.59952	4.03101	4.03407	8.31142	10.5373	9.89772	8.64848	10.2906	7.5071	3.8098	6.57105	3.55832	7.9926	6.15069	1.63946	0.955616	2.49404	2.36413	1.36434	1.56144
Nod2	0.062566	0.0192532	0.0527381	0.196808	0.359317	0.224047	0.033717	0.0664469	0.184438	0.594988	0.753534	0.655371	0.203487	0.0961715	0.080551	0.0965184	0.147353	0.160962	0.068187	0.035517	0.100849	0.220027	0.0722204	0.115018
Nox1	0.113585	0	0.0957434	0	0	0.08716	0	0	0	0.0635395	0.0333659	0	0.0410468	0	0.0365591	0	0.100317	0.0730547	0	0	0	0	0	0.0298298
Nphs1	0.0250296	0	0	0	0.167703	0.038413	0.0202328	0.0199366	0.0664063	0	0.0220575	0	0.0271352	0.0230841	0.0483368	0.0695022	0.0221058	0.0482948	0.102294	0.0213129	0.0484135	0.0609383	0	0.0394397
Nppa	0.336554	0.724966	0.756502	0.423467	0.536899	0.344341	0.18137	0	0.0992128	0	0.197727	0.805798	0.364866	0	0	0.207676	0.29724	0.541154	0	0	0	0	0.388487	0.530316
Nrbp1	89.0005	98.7009	98.5907	45.0659	47.9264	39.8302	88.367	106.876	103.246	124.943	129.95	136.673	114.108	101.989	110.281	80.1141	82.3858	87.0017	88.0682	65.5908	93.1735	30.2104	28.7473	28.5024
Nrk	0	0.0445531	0.172889	0.148014	0.13858	0.0833237	0.0195058	0.134542	0.288091	0.4252	0.414666	0.454971	0.170041	0.0445093	0.10485	0.0446699	0.234427	0.162958	0.00986181	0	0.0350055	0.0195829	0.0104451	0.00950564
Oprk1	#N/A	#N/A	#N/A	#N/A	#N/A	#N/A	#N/A	#N/A	#N/A	#N/A	#N/A	#N/A	#N/A	#N/A	#N/A	#N/A	#N/A	#N/A	#N/A	#N/A	#N/A	#N/A	#N/A	#N/A
Pafah1b1	48.2935	43.4441	44.3153	27.8571	30.1519	28.934	55.0837	63.3236	70.5579	58.0242	52.6872	51.9813	54.0991	47.7666	53.5965	47.8341	50.0525	48.5467	48.6555	46.0975	53.8239	26.7318	24.4189	22.4098
Pbk	13.0327	17.9691	2.85338	2.98151	2.5921	2.33781	2.64515	0.584201	0.199579	0.284044	0.348034	0.253276	7.70673	23.6751	13.8917	3.44658	0.896906	2.01391	20.4291	76.1448	11.2947	6.68482	23.3959	7.24534
Pdcd10	20.9489	21.2457	31.0293	26.4697	28.9688	27.2428	20.3535	19.8149	24.5388	41.3256	45.5765	45.7111	23.5301	23.129	17.8941	28.8524	33.2677	30.0729	23.5445	21.6974	26.8838	25.7468	21.3623	22.8529
Per1	10.9021	10.1668	8.7931	9.26977	12.554	8.55684	9.79692	17.5439	17.7169	17.2046	16.8742	20.3967	13.0191	7.98763	14.3477	10.8593	13.0988	12.3331	8.68501	6.97421	10.062	7.882	4.57541	5.05769
Phlpp1	12.4534	10.878	7.84335	5.41271	5.10217	5.01129	8.64304	6.18255	6.20279	4.79975	3.80472	2.77082	4.66367	5.59178	6.90792	13.8207	6.85525	5.92453	10.0136	24.3007	10.4914	11.1185	10.6733	9.03792
Pja2	48.9908	38.3099	25.9023	13.9874	14.54	11.3424	46.0395	51.4806	50.6405	40.4209	29.5881	29.8511	49.1835	44.7108	56.2601	27.9124	22.7641	22.7334	27.5941	30.873	25.383	19.1731	15.9513	14.8392
Plcb1	1.22614	1.00755	1.38562	0.330595	0.477185	0.485947	0.642614	1.25568	2.06147	1.33411	0.736191	0.90732	1.62143	0.956857	1.35308	0.685935	1.19001	0.805945	0.154188	0.137679	0.299714	0.306175	0.139978	0.254776
Ppia	1536.88	1839.94	1580.57	1835.72	1540.75	1544.2	1831.2	1022.47	896.186	1035.99	1129.99	1216.13	1462.32	2113.66	1429.62	1663.59	1390.24	1612.1	2712.56	2548.33	2268.03	1720.78	2839.12	2209.91
Prdx1	366.163	371.267	1195.47	1212.11	1369.16	1542.28	738.467	833.627	1341.57	1596.07	1830.6	1770.49	475.661	330.562	300.382	1134.22	1805.92	1582.47	557.927	311.07	780.171	805.79	572.398	948.275
Prmt1	130.396	137.111	117.076	94.1766	89.2494	80.0129	128.57	86.5466	68.7112	57.0019	56.6395	57.016	118.825	165.113	125.604	131.279	91.2929	107.311	191.96	208.25	168.947	99.2936	130.848	105.262
Ptger4	8.05449	7.24568	6.11686	4.63824	5.88681	4.04801	21.2175	29.1878	30.3587	10.4076	10.1368	10.7205	7.83931	6.07565	7.40463	6.78831	7.86362	7.84508	3.51265	2.95812	4.13128	7.51815	5.94823	5.61595
Ptk2	43.1542	37.712	32.8587	24.7595	24.855	23.3824	33.7932	36.2415	32.804	61.0127	52.4077	49.3129	27.319	23.7957	30.3451	44.4585	31.9352	33.3626	38.6667	47.5986	43.2612	26.9022	24.5652	24.5307
Ptk2b	33.7258	29.5582	12.6933	8.83059	9.62451	6.6637	50.869	46.6564	35.3998	15.5827	13.5462	13.4556	16.2733	17.9482	21.0212	18.4583	14.4469	14.9457	23.8899	29.2094	18.9607	11.6157	15.161	10.6512
Ptpn22	5.42043	5.55642	4.36131	5.31446	5.39041	4.80759	24.2697	22.7089	19.8595	3.48504	3.97032	4.45589	3.35795	4.47973	4.89406	8.27504	7.1498	8.72696	11.1052	12.1982	8.78245	8.19804	10.4213	8.01421
Pycard	0.102147	0.0943001	0	0.144592	0.048886	0.0587871	0.123857	0.203406	0.316176	0.0642835	0.112522	0.0458563	0.193795	0.188415	0.295898	0.0472737	0.0676613	0.0492735	0.208733	0.0652344	0.0740918	0.0414487	0.044216	0.120717
Qars	76.1416	81.1705	61.6981	57.2997	64.9521	52.8692	73.2597	85.4379	77.3291	74.9699	74.1553	72.9065	80.8184	70.6388	80.3486	71.3428	71.8386	76.5674	87.2787	75.2821	83.4591	46.4078	47.7359	41.3397
Rap2a	26.1181	22.1451	16.453	5.96515	7.20284	5.18811	23.8079	29.5271	27.603	10.2389	9.2026	11.0598	24.7507	22.6786	24.3922	13.0947	15.8894	14.8996	14.8947	12.8943	13.7942	3.55148	3.52799	4.14103
Rapgef1	55.6801	44.972	30.5771	18.2533	17.145	15.2721	41.1506	45.7871	38.7499	39.9366	32.42	32.5557	27.5608	29.6842	35.4325	36.3252	29.2502	28.3214	37.9372	50.6294	35.7293	19.7733	19.007	15.5211
Rasgrp1	0.18558	0.0685294	0.0782146	0.105077	0.0532894	0.028481	0.0750072	0.0739093	0.164121	0.140148	0.147189	0.116636	0.0603574	0.136924	0.161275	0.0343546	0.0163902	0.196943	0.0606759	0.0158023	0.0358958	0.060243	0.0481987	0.0146211
Rassf2	1.09616	1.01195	2.5931	1.25689	1.50049	1.86317	3.41096	4.69418	6.45233	3.15497	2.26438	2.37051	3.88458	2.1415	3.33467	1.71283	2.4255	2.18328	0.68403	0.270985	0.706751	2.6592	1.16327	1.4208
Rb1cc1	286.682	220.685	189.778	137.921	140.883	145.635	206.868	250.971	271.586	469.316	384.565	370.289	211.368	200.55	251.393	230.301	198.583	185.812	189.107	217.408	202.435	183.316	141.383	151.393
Rell1	27.067	23.8267	22.7648	20.6827	19.6027	19.8508	12.4404	11.209	13.9281	16.6319	16.2537	14.0865	9.47833	12.2606	12.0848	27.298	22.3714	22.2133	20.9738	25.8777	21.6888	17.155	17.0302	16.5835
Rell2	0.691378	0.364723	0.541149	0.559236	0.89811	0.7579	0.439118	0.550698	0.960825	1.45033	1.39264	0.75377	0.856615	0.364365	1.09675	0.548519	1.26485	0.905227	0.524754	0.42051	1.24178	0.160311	0.38478	0.350171
Ripk1	26.325	22.794	33.3348	22.8797	28.7239	26.972	25.7712	35.5232	47.0875	74.7941	71.299	66.6924	37.4621	26.471	33.0794	36.0545	40.1755	36.0891	26.909	24.4146	33.3043	25.0533	15.1249	18.2356
Ripk2	24.9449	25.9903	22.9712	12.6545	15.1125	11.9496	44.0583	47.0887	45.2367	27.888	28.9715	30.844	36.5006	34.3095	35.1204	24.5237	26.6155	24.6569	34.6503	29.4056	34.8973	11.731	13.4192	10.3377
Ror2	234.213	224.239	225.699	78.2908	93.7435	63.6618	151.801	159.121	154.951	99.0178	88.4202	73.9503	250.669	236.449	312.336	185.184	142.576	136.384	156.189	195.354	157.864	75.5928	70.5272	71.0266
Sash1	42.5689	31.9528	29.9834	26.0714	25.8362	26.9015	40.4717	51.8022	61.6015	60.7831	46.6456	42.9994	47.3362	43.9823	60.1757	43.0781	35.7708	32.6619	35.0821	49.2929	40.882	45.6531	31.0053	33.3787
Scimp	#N/A	#N/A	#N/A	#N/A	#N/A	#N/A	#N/A	#N/A	#N/A	#N/A	#N/A	#N/A	#N/A	#N/A	#N/A	#N/A	#N/A	#N/A	#N/A	#N/A	#N/A	#N/A	#N/A	#N/A
Sema4c	13.8922	11.6871	12.013	3.87721	4.47335	3.4483	8.80117	13.7039	12.8536	7.51987	6.53992	6.98583	19.9048	13.7834	19.3402	7.2493	12.2014	9.98377	7.13636	5.6632	8.02155	2.02144	0.933695	1.53758
Serpinf2	0	0.205565	0.262771	0.294183	0.0852533	0.580946	0.179997	0.851337	0.433231	0.149474	0.470951	0.599772	0.193122	0.0821452	0.0860036	0.370987	0.629311	0.472609	0.145605	0.0758424	0.689121	0.289133	0.0385545	0
Sfrp1	6.74751	5.20462	17.306	1.67566	3.03805	1.90758	5.57997	18.1214	29.1887	5.88531	4.73355	5.65966	68.8199	27.3896	46.5933	2.75295	6.97867	5.0964	0.526129	0.0566996	0.558118	1.26091	0.34588	0.612051
Sfrp2	4.11802	4.87508	6.45227	0.640064	0.741955	0.557641	3.25049	9.10707	12.8107	1.13825	0.981971	0.782968	24.7907	13.6726	16.1392	1.12107	3.33746	1.86959	0.277199	0.0825065	0.327982	0.393173	0.209711	0.190848
Sfrp4	0.0718991	0.110626	0.646455	1.8998	2.75278	2.61147	0.678065	1.62263	1.92876	1.26694	1.52068	1.54931	0.181877	0.110518	0.092567	0.842964	1.90501	1.52603	0.254666	0.0612227	0.370856	1.22534	0.933679	1.83157
Sfrp5	0.204294	0	0.0430509	0.0481973	0.048886	0	0.247713	0	0	0	0	0	0.16611	0	0	0	0.0451075	0.0492735	0.12524	0	0	0	0.044216	0
Sh3rf1	11.4415	8.87839	5.13563	6.20082	6.57762	6.34687	10.2366	9.62123	8.16057	7.81712	7.3046	5.91553	5.28031	5.78244	7.54191	11.7705	6.97648	5.36531	10.7129	19.8017	10.3116	13.9423	14.3825	11.4004
Sh3rf2	0.0571719	0.0879665	0.144574	0.215809	0.164169	0.277849	0.015405	0.303591	0.117976	0.287837	0.285504	0.30799	0.144623	0.105456	0.165614	0.0881972	0.201974	0.128699	0.0623084	0.0162275	0.0184308	0.0927957	0.032997	0.0900871
Sh3rf3	10.0041	7.98878	11.0046	4.0595	6.22415	5.79588	11.4429	15.8175	24.2859	12.5916	9.60963	10.1498	16.9735	11.1179	15.9871	9.86168	11.0886	9.6515	5.4787	5.06856	6.72428	5.88615	3.59426	4.21679
Sirpa	92.746	91.9635	171.556	78.3384	79.4578	91.8165	111.995	177.845	250.875	214.013	195.755	170.913	402.502	212.523	363.471	130.358	186.072	155.204	106.46	79.9491	150.602	66.6726	33.9511	48.4885
Slamf1	0	0.0332659	0	0	0.0344907	0.0553016	0	0	0.0318675	0	0.0317552	0	0	0	0.0347943	0	0.0318249	0.034764	0	0.153417	0.0348495	0.0877304	0	0
Smad3	31.4188	25.5731	15.7326	7.1065	8.55842	5.95417	41.3634	65.2826	54.2228	30.8106	24.1934	26.3435	30.8788	29.3987	36.2838	15.5112	16.4674	17.1789	16.7052	15.9092	15.8936	8.20017	6.50296	6.24849
Spag9	391.336	288.696	237.09	159.619	174.365	168.061	349.076	451.622	515.336	478.027	379.017	386.581	338.509	312.434	398.267	308.857	278.714	274.423	283.002	366.224	330.394	221.951	164.858	150.781
Sphk1	41.6691	39.5577	53.3344	81.1631	93.6693	77.4958	46.9162	58.0423	57.5909	32.1656	31.7918	37.1821	21.8083	18.8365	22.1493	54.0535	64.5842	69.4597	20.3015	15.9493	25.7081	73.0888	70.1493	70.2276
Spi1	0	0	0	0.168336	0	0.136882	0	0.426256	0.157756	0.14968	0.786001	0.320319	0	0	0.688977	0.16511	0	0	0	0	0	0	0.154431	0
Stk25	33.3439	39.1737	31.1478	17.565	20.0675	18.261	37.6428	42.8221	38.1127	35.3184	39.2866	42.0768	45.9783	45.3489	48.2949	29.8484	29.6304	32.5212	37.6152	30.8818	41.0385	14.7719	15.2638	14.5387
Stk3	18.7486	16.9701	15.6351	10.4648	10.9012	13.288	17.659	17.0822	15.4321	24.8413	20.7776	22.1256	15.3075	16.3085	20.5795	18.3709	15.2644	15.7746	19.9249	21.9761	20.741	14.2425	12.9446	13.0659
Stradb	9.37038	9.46577	7.15412	5.92598	5.68195	4.02811	10.4299	13.4034	13.3631	21.4885	20.7523	19.4252	10.1054	9.23024	7.76893	6.85684	7.53921	9.04011	8.74188	5.43071	7.2119	3.74254	3.39779	3.86521
Taok1	13.8417	10.8521	8.13605	8.10088	8.61765	8.48456	10.0867	13.8977	19.259	25.9035	15.7381	17.0153	10.58	9.29595	11.8187	12.12	12.1523	10.4215	9.96434	13.675	11.5753	10.2532	7.12591	7.15805
Taok2	93.6936	73.2173	56.7484	36.9976	41.733	33.5719	58.9025	105.499	98.6279	93.8304	82.7441	84.2571	82.5164	71.9939	90.1323	61.1127	68.8105	63.6979	60.5809	54.9876	65.1103	28.6152	18.8083	19.4774
Taok3	16.6404	13.6975	15.821	9.53264	11.3947	10.5353	14.7683	17.8744	22.0551	31.2251	24.4471	25.0634	15.7557	13.0629	17.2635	17.2924	17.114	16.2006	15.9987	15.2423	16.3874	9.3262	7.78605	8.04418
Tgfb2	23.2926	17.5458	14.1817	16.8078	17.6108	12.8376	4.10918	6.23975	8.62217	10.9979	8.42465	9.82647	3.14622	2.92143	3.37001	12.3424	13.7703	12.2606	2.89925	2.51961	3.46708	8.18929	6.65054	6.63517
Tgfbr3	7.36527	4.4741	5.21392	1.12832	1.84638	1.12546	11.508	20.2029	23.7987	12.1062	9.73603	9.13208	79.8658	56.386	85.1729	4.1612	4.75901	3.8912	7.9097	6.66527	9.11206	1.50079	1.02132	1.46954
Tirap	8.24701	6.69595	8.03886	4.1507	4.23026	3.22908	7.02547	9.14596	11.8939	9.27995	7.00683	8.16399	8.48226	7.39146	9.31088	8.25976	7.67585	7.75233	8.22742	7.67063	8.46671	2.2996	2.27005	2.74894
Tlr3	0.770682	0.569182	0.631062	0.249353	0.316145	0.422417	1.03237	1.57851	1.88892	1.31183	1.74643	2.07586	3.53302	1.72618	2.87035	0.713343	1.14739	0.828492	2.1238	1.16249	2.15085	0.107219	0.114378	0.10409
Tlr4	7.42615	4.65834	8.94809	1.59475	3.03005	1.64379	4.17513	9.61203	16.2713	5.05291	4.23704	5.42807	8.05085	4.17083	7.19362	2.97417	7.00013	5.51108	0.817115	0.425616	1.35814	0.560173	0.535754	0.543822
Tlr7	0	0.114941	0	0.0234988	0	0	0	0.0198343	0	0	0	0	0.0269959	0.068897	0.0240444	0	0	0	0.0203537	0.106018	0.0240825	0	0.0215577	0
Tnf	0.0592067	0.0546584	0.499065	4.07868	3.96696	4.13435	0.0957199	0	0.157082	2.13625	2.03487	2.07318	0.192562	0	0.0571696	0.876828	1.04581	0.856799	0.145183	0	0.286302	1.92197	0.973884	1.81922
Tnfrsf19	0.343243	0.226339	0.619986	0.393323	0.868289	0.940673	0.277462	0.312458	1.32263	0.432022	0.734607	0.396231	0	0.13567	0.142043	0.794265	1.06102	0.898823	0.200401	0.104384	0.260825	0.736192	0.191029	0.598805
Tnfrsf23	37.8551	33.905	49.2049	35.614	44.2671	35.1998	54.7436	89.2124	121.677	93.6895	86.1545	86.2434	55.8175	38.7029	52.0343	40.8516	55.0317	46.4608	16.3226	10.4489	20.0966	42.0186	27.3854	36.3686
Tnfsf11	1.69256	1.24201	1.93883	0.450502	0.29078	0.432928	1.15769	2.00495	1.15142	0.291327	0.152982	0.0389655	5.83415	4.88312	4.06484	0.964079	1.53317	0.753646	0.815888	0.702136	0.713526	0.352203	0.187859	0.376115
Tpbpa	#N/A	#N/A	#N/A	#N/A	#N/A	#N/A	#N/A	#N/A	#N/A	#N/A	#N/A	#N/A	#N/A	#N/A	#N/A	#N/A	#N/A	#N/A	#N/A	#N/A	#N/A	#N/A	#N/A	#N/A
Tpd52l1	3.85785	4.72582	6.56626	3.85062	2.84047	2.56182	11.0947	15.5416	13.5159	9.33782	7.7802	9.72517	4.98669	3.76326	3.5102	3.6395	4.45558	7.08588	2.42564	0.821249	1.93726	2.04709	2.76181	2.63029
Traf1	0	0.10429	0.0238058	0.0799548	0.0270324	0.0866864	0	0.0224954	0	0.0710935	0.0746655	0.126785	0.0306179	0	0	0.104563	0	0.0272467	0.115423	0.168339	0.109255	0.137519	0.2934	0.111254
Traf2	13.5805	12.6844	16.311	13.8686	14.3719	15.6315	12.0086	12.3407	11.8974	21.3997	20.9297	18.7764	14.4464	14.2596	14.9601	16.7896	15.598	15.6853	14.8527	16.5315	16.1246	17.1528	15.7036	16.9032
Traf3	13.5566	10.6777	10.0193	8.41932	9.31233	8.55499	10.2047	14.246	15.8418	28.7186	22.2991	21.5818	11.5283	9.60182	11.1549	13.6173	13.4236	11.5346	12.139	13.7362	13.959	8.77665	6.04894	6.72207
Traf4	23.6051	26.4614	18.9328	8.01244	7.78111	6.0532	27.9161	31.6084	26.707	9.44873	8.25186	9.3804	28.4306	28.3236	28.8691	15.049	14.3594	17.6608	17.2271	13.1265	15.3747	5.61995	5.18711	5.40847
Traf5	12.7648	9.56673	12.6108	5.50485	7.16004	4.63423	6.6016	8.30887	8.8004	12.4385	14.152	13.3093	8.18411	9.30416	10.3376	10.7352	11.9404	9.86514	14.753	11.9796	11.6814	3.23031	2.6736	2.37905
Traf6	26.3387	20.4083	24.4257	41.3943	42.9866	42.4088	15.4953	25.1435	29.1494	84.5174	75.9955	66.5186	19.0002	14.281	21.3459	37.9281	36.5859	35.1614	24.4589	26.8368	31.8289	43.8412	26.5523	30.7542
Trem2	1.60544	1.15275	0.90217	0.925849	0.939079	0.479086	4.83056	6.03862	6.38911	3.89167	3.6156	3.60359	1.5471	1.56291	1.80857	1.23833	1.4179	1.89304	0.656128	0.455682	1.12137	1.08574	0.154431	1.33513
Trib1	13.2225	12.3516	15.3959	16.5385	18.3622	17.7475	5.72467	7.44382	7.84858	8.51868	9.12443	7.72673	12.0024	9.6318	13.222	16.3667	14.9636	15.4375	12.1084	12.156	12.3977	13.9499	11.4665	10.5411
Trp73	0.0204208	0	0.0516394	0	0	0	0	0	0.0180596	0	0	0	0	0	0.0591546	0.037803	0.0180354	0.0197011	0	0.0173885	0.0197495	0	0	0
Trpv4	0.992043	1.22111	1.49505	1.53192	1.40994	1.56863	0.437412	0.694404	1.01026	1.03422	1.13917	0.971676	2.44431	1.33081	1.6836	1.44691	1.67267	1.39211	0.958309	0.819135	1.01758	0.927075	0.494485	0.87633
Ulk4	8.8218	7.43592	5.81953	7.60107	2.81465	3.23755	5.37419	7.33227	6.89719	9.44067	7.43625	7.57625	4.01961	6.24947	6.54302	6.15368	5.08128	6.90737	5.43421	4.79016	7.17165	3.94282	2.98851	3.02189
Unc5cl	0	0.0315663	0	0	0.065457	0	0	0	0.0302393	0.0286913	0	0	0.0370694	0	0.0660331	0	0.0603977	0	0	0.0582314	0	0.0554987	0	0
Vegfa	361.206	332.874	336.328	535.274	559.753	557.468	192.262	201.133	210.373	377.739	395.357	320.778	124.874	124.519	146.194	508.19	367.118	397.231	256.028	319.524	293.089	675.507	559.117	544.274
Wnt16	0.265863	0.163626	0.597602	0.111507	0.141375	0.0906711	0	0.141177	0.156747	0.0991486	0.0260325	0.0265226	3.77898	1.79812	2.88091	0.10937	0.130448	0.142496	0.0241457	0	0.0285691	0.0239734	0.0255739	0
Wnt5a	44.2286	38.3261	17.2812	13.377	13.1176	9.74082	45.6667	51.7133	43.032	9.60615	6.95358	6.9975	27.3438	30.4112	33.0292	20.7445	17.8133	18.4034	19.0546	22.4905	16.1994	16.0763	18.9353	13.2622
Wnt7a	0	0	0	0.144349	0.0292823	0.0469506	0	0	0.0811656	0	0.0269599	0.0274675	0	0	0.02954	0	0	0.0590287	0	0	0	0.124137	0.0794549	0.0241027
Wnt7b	0.340599	0.314434	0.182699	0.0876594	0.0592747	0.0237599	1.47674	0.789221	0.355982	0.207851	0.136434	0.194604	0.134273	0.142784	0.0298982	0.372578	0.136733	0.179233	0.404945	0.711875	0.209619	0.251285	0.0536122	0.29274
Xdh	22.284	16.4172	36.1793	27.141	33.5179	30.2403	111.408	255.491	368.809	273.661	242.959	236.938	112.76	52.3417	92.005	44.656	73.4886	60.5774	30.9558	19.7696	47.031	37.5055	17.0587	31.654
Zc3h12a	10.4965	14.9254	12.7371	12.9966	13.3172	11.2439	7.37445	12.008	10.6846	13.6547	14.7753	16.5399	18.9785	14.4235	18.094	9.68296	10.3281	11.2479	6.5355	3.17924	6.30206	9.31882	7.95887	8.07553
Zfp110	31.1306	25.7454	27.9034	14.6377	16.3988	15.1167	15.0725	18.511	19.8357	16.462	16.4556	16.4015	23.6421	17.7948	20.8485	23.5868	24.2483	21.5865	14.2027	13.5761	16.4126	11.1627	8.60925	9.1123
Zfp36	33.4944	33.6827	51.013	37.8444	44.2112	35.9774	36.5221	47.9003	54.6289	55.8307	64.2449	59.24	44.5322	35.7989	43.9958	40.3707	47.9207	43.6556	20.583	18.155	25.8002	42.1425	32.7911	38.638
Zfp36l1	20.9983	18.1867	33.8677	47.9619	57.3144	50.3066	23.559	42.3439	66.8758	74.3998	65.8966	63.6114	72.7625	43.8805	64.9639	31.9026	49.8748	39.4204	19.445	11.9386	21.5321	50.4912	28.2657	43.9802
Zfp622	22.0909	20.4538	31.2779	26.9722	29.0766	28.2248	20.4458	25.1961	27.554	35.0213	33.139	32.0339	18.648	15.7643	15.9406	29.5996	32.7339	32.292	17.7914	16.2313	20.0673	24.6706	20.2674	23.3027
Zmynd11	40.3056	38.7542	31.6101	22.7992	25.8549	23.8566	32.0477	34.3009	36.9791	34.117	31.1367	30.9399	35.7235	33.1511	41.6044	41.2339	31.8295	32.1085	35.6616	43.9946	40.5078	27.4496	23.1809	23.2686
