## Supplementary material for "Adult fibroblasts use aggresomes only in distinct cell-states": Table S5

### Sheet: Sheet1
Gene	PD1_fibroblasts	PD2_fibroblasts	PD3_fibroblasts	PM1_fibroblasts	PM2_fibroblasts	PM3_fibroblasts	SD1_fibroblasts	SD2_fibroblasts	SD3_fibroblasts	SM1_fibroblasts	SM2_fibroblasts	SM3_fibroblasts	QD1_fibroblasts	QD2_fibroblasts	QD3_fibroblasts	QM1_fibroblasts	QM2_fibroblasts	QM3_fibroblasts	ID1_fibroblasts	ID2_fibroblasts	ID3_fibroblasts	IM1_fibroblasts	IM2_fibroblasts	IM3_fibroblasts
Acsl5	249.878	252.217	176.964	102.317	98.5994	96.5164	214.51	166.034	143.582	148.759	127.124	124.658	195.232	232.865	221.819	197.604	148.994	164.734	327.036	436.987	287.144	105.104	144.272	97.7728
Acvr1	67.3673	61.5104	46.3166	51.8217	60.4658	47.8566	60.1275	67.7495	63.3179	60.4145	53.008	48.943	46.7973	41.916	48.8762	56.0171	49.9522	47.3117	32.9785	38.0139	34.6702	81.6674	74.1883	66.1931
Acvr1b	4.89812	4.33934	3.62883	1.82403	2.27058	1.51691	3.26696	6.10587	5.30299	6.11892	4.64555	4.94994	11.2156	8.04218	9.60763	2.70395	3.5694	3.77191	3.5907	2.80546	3.95112	1.14083	0.779634	0.813339
Agap2	0.142846	0.109893	0.160543	0.134801	0.250667	0.127882	0.11547	0.0568899	0.0842189	0.0399538	0.0629418	0.149629	0.258103	0.0658713	0.252873	0.154254	0.147186	0.091874	0.233519	0.222996	0.0460499	0.251174	0.309165	0.112543
Agt	0.15395	0.142123	0.259535	0.0968533	0.0982374	0	0.124446	0.204374	0.226915	0.0430597	0.180892	0.184298	0.166901	0.047328	0.148653	0.0949974	0.181289	0.0990159	0.0838906	0.0873932	0	0.041646	0	0.0404304
Agtr2	0	0	0	0	0	0	0.788487	1.57744	2.30036	0.248023	0.182339	0.21231	1.44201	0.654259	0.970403	0	0.0783165	0.0285165	0.0241604	0	0.0571731	0	0	0
Ar	0.212468	0.0356629	0.081406	0.29164	0.286563	0.28161	0.491827	1.44619	2.68185	1.79091	1.08088	1.26598	0.303631	0.124697	0.186507	0.19666	0.605594	0.326103	0.157879	0.0575649	0.140102	0.376207	0.0418045	0.129351
Atf3	14.7712	15.5781	46.0931	176.965	164.278	265.765	5.65387	4.36339	7.00741	204.221	247.24	157.303	2.43918	2.02993	1.70022	95.9318	56.6322	56.0585	20.5892	32.2775	32.9704	252.016	198.381	258.88
Bad	15.7723	18.4476	21.4632	10.5954	11.6424	9.53873	28.2004	29.7573	25.7103	22.88	24.0295	26.3421	28.9091	32.4211	22.909	14.97	15.5826	24.7589	23.9813	15.1944	19.3258	9.22035	9.14162	8.1614
Bag3	118.819	102.628	293.823	684.524	811.153	823.344	127.829	234.085	368.332	649.69	640.976	556.803	152.138	82.5107	130.677	325.624	500.009	399.144	84.0863	55.3126	121.983	732.719	383.621	657.647
Bak1	122.367	139.688	115.55	63.7993	63.4658	48.3218	92.9348	92.3841	89.4144	82.4492	80.5729	89.6454	109.39	103.332	115.213	99.6035	100.964	105.856	129.229	106.897	116.418	34.147	33.0129	32.766
Bax	219.642	251.867	285.114	221.106	221.366	205.356	292.911	252.919	228.53	115.277	145.197	157.503	251.121	281.005	219.454	245.015	244.487	286.118	254.493	185.067	238.666	175.301	230.32	195.287
Bcl2	3.57608	2.92762	1.38774	0.853221	0.723331	0.693793	2.87982	2.85917	2.73294	1.32483	1.03462	1.06622	1.78484	1.85441	1.91546	1.7362	1.48978	1.44511	1.93029	1.68915	1.70968	0.657093	0.712645	0.595386
Bcl2a1a	#N/A	#N/A	#N/A	#N/A	#N/A	#N/A	#N/A	#N/A	#N/A	#N/A	#N/A	#N/A	#N/A	#N/A	#N/A	#N/A	#N/A	#N/A	#N/A	#N/A	#N/A	#N/A	#N/A	#N/A
Bcl2a1b	#N/A	#N/A	#N/A	#N/A	#N/A	#N/A	#N/A	#N/A	#N/A	#N/A	#N/A	#N/A	#N/A	#N/A	#N/A	#N/A	#N/A	#N/A	#N/A	#N/A	#N/A	#N/A	#N/A	#N/A
Bcl2a1c	#N/A	#N/A	#N/A	#N/A	#N/A	#N/A	#N/A	#N/A	#N/A	#N/A	#N/A	#N/A	#N/A	#N/A	#N/A	#N/A	#N/A	#N/A	#N/A	#N/A	#N/A	#N/A	#N/A	#N/A
Bcl2a1d	#N/A	#N/A	#N/A	#N/A	#N/A	#N/A	#N/A	#N/A	#N/A	#N/A	#N/A	#N/A	#N/A	#N/A	#N/A	#N/A	#N/A	#N/A	#N/A	#N/A	#N/A	#N/A	#N/A	#N/A
Bcl2l1	75.8814	79.5035	55.366	44.1014	47.6522	35.1215	105.802	112.376	95.3348	36.8555	36.6905	41.1302	51.6221	49.877	55.1273	55.594	56.8407	63.1361	49.9802	41.845	40.7704	42.7812	46.5759	37.6101
Bcl2l2	39.0206	33.3423	28.5321	11.9264	14.7438	11.4804	31.6095	41.2134	36.9299	36.4316	32.803	36.7229	32.7092	25.6836	32.2306	21.1944	28.5274	28.4941	24.7969	17.143	23.0813	7.11444	6.22476	5.77381
Bcl2l10	#N/A	#N/A	#N/A	#N/A	#N/A	#N/A	#N/A	#N/A	#N/A	#N/A	#N/A	#N/A	#N/A	#N/A	#N/A	#N/A	#N/A	#N/A	#N/A	#N/A	#N/A	#N/A	#N/A	#N/A
Bcl2l11	4.95219	3.87799	5.83103	9.69209	10.3839	11.622	1.76013	2.67061	3.28894	8.60177	9.5264	7.45665	5.76569	3.96304	5.63769	6.5635	6.1266	5.29817	2.85081	3.29799	3.65261	13.949	9.57544	9.9135
Bcl2l12	25.095	28.5839	18.0333	5.19634	5.2706	4.57172	15.9804	15.5308	10.458	7.87747	8.59146	9.07741	26.6188	28.2228	27.8052	11.6975	10.6831	13.6728	24.4227	19.2932	19.381	3.29662	3.98561	2.06248
Bcl2l14	0.0432634	0	0	0.163308	0	0.0331982	0.0699443	0.0344603	0.153043	0	0.0381261	0.0776878	0.187611	0	0.0417748	0.0800892	0	0	0.0353627	0	0.0418411	0.0351104	0.112363	0.0340856
Bcl10	34.177	33.0648	37.3405	24.3246	26.045	24.7478	27.4946	30.748	30.66	47.5213	45.6836	46.9852	33.0536	31.2182	27.8966	28.9791	34.5278	34.8701	25.1555	22.4023	28.4561	19.0563	20.0092	19.0812
Bex3	71.893	91.2227	56.6421	62.7238	58.0272	49.3222	117.495	79.289	58.0432	47.2795	51.494	63.8931	76.6964	102.97	73.1472	51.4775	51.9755	69.8623	92.1971	74.6338	72.355	57.7519	100.541	72.1791
Bid	15.0281	17.3235	17.2061	15.2056	15.3844	14.4611	18.7742	15.6829	17.2349	19.4208	20.5382	17.2811	12.5459	13.6006	11.9503	24.733	17.6377	20.6234	28.7714	31.6151	28.3298	14.9353	17.637	16.1455
Birc6	11.7915	9.03919	6.32877	4.82034	4.12933	5.24192	5.76578	7.96081	13.2854	18.9932	11.3621	10.8853	7.69273	6.06751	9.82291	9.90595	8.54434	6.84572	7.27891	12.2363	9.28497	5.59879	3.70822	3.80621
Bloc1s2	55.2553	65.8646	76.1194	64.1495	66.857	58.4798	64.7302	68.7502	60.669	50.865	61.5546	70.6646	79.646	77.6486	58.6534	69.6163	70.7226	78.2169	74.017	51.5112	72.4982	47.6767	50.9677	45.1058
Bmp4	0.470154	0.434036	0.396302	0.310574	0.315012	0.216464	3.26844	8.27619	8.98107	0.631208	0.16573	0.844253	0.764557	0.390249	0.544773	0.261105	0.415234	1.27003	0.0384295	0.0400341	0.181879	0.152621	0.325621	0.370416
Bmpr1b	13.57	10.0991	10.0468	7.75536	8.40448	7.2111	6.46722	10.7943	13.4127	7.01763	4.79623	5.40776	8.8505	7.24477	10.1251	8.69822	9.10078	8.66362	3.08436	2.88874	3.73714	6.5664	5.37138	6.47478
Bok	50.6352	60.7202	58.3944	41.1089	42.4556	38.7536	42.2136	32.1182	28.5869	18.7479	15.5538	22.0191	35.0438	39.2007	34.0208	55.9845	51.4927	56.2483	65.0542	69.7967	62.0124	26.6622	33.0776	27.5505
Brca1	4.00149	2.958	1.20729	2.34093	2.21891	2.40205	1.13391	0.670386	0.45704	1.32571	1.08002	0.795437	2.30512	2.95509	2.80875	2.76075	1.06935	1.22509	4.39318	13.1137	3.88422	6.5787	7.64428	5.07211
Casp2	8.52433	7.94563	4.82112	2.75062	3.10577	2.34216	6.06823	5.78229	5.13115	2.74573	2.27787	2.56764	10.9108	13.086	13.5414	6.26119	3.74	4.05888	10.6088	15.8283	9.12168	3.48127	4.40406	2.72972
Casp3	11.5657	11.2627	11.8874	8.73147	10.1418	9.99147	15.4714	13.1944	13.0659	13.7118	14.7295	14.1024	16.6642	16.9635	17.1479	14.0203	10.5771	10.9781	14.1804	17.1868	13.9277	16.6831	16.5049	15.9022
Casp8	31.6459	34.2745	31.3264	16.7917	17.6065	14.2302	32.1963	29.6619	33.0661	26.8689	26.5979	29.8287	33.5347	33.2022	32.9131	30.2643	28.7118	27.5607	34.6731	33.8193	34.9985	12.4907	13.6821	13.043
Casp8ap2	4.62434	3.68934	3.11595	2.28971	2.93719	3.89896	2.43438	1.62569	2.84002	3.79644	3.33313	2.92174	4.50273	4.46235	4.94759	5.1522	3.17657	3.08439	4.79481	9.32158	5.74223	5.49033	4.10228	4.17185
Cav1	609.019	602.906	299.262	101.597	104.153	74.2275	591.025	639.349	521.278	351.016	293.918	337.314	499.401	538.012	557.71	214.898	216.606	214.709	256.543	238.062	205.859	92.5859	112.858	89.0649
Cd27	0.12449	0.17239	0	0	0.357473	0.191055	0	0.297477	0.110095	0.156689	0.109707	0.447091	0.0674811	0.0574068	0	0.0576139	0	0.120102	0.152633	0.212008	0	0.202059	0.107775	0.0980807
Cd70	#N/A	#N/A	#N/A	#N/A	#N/A	#N/A	#N/A	#N/A	#N/A	#N/A	#N/A	#N/A	#N/A	#N/A	#N/A	#N/A	#N/A	#N/A	#N/A	#N/A	#N/A	#N/A	#N/A	#N/A
Cflar	271.453	209.253	174.121	138.04	143.172	137.031	372.602	437.582	509.583	311.008	258.195	238.052	176.791	139.939	178.808	253.117	232.391	220.2	159.458	166.361	181.73	215.871	134.591	131.872
Clca3a2	0.0796715	0	0.0447711	0	0	0	0.279078	0.12692	0.305322	0.155988	0.140422	0.381508	0	0	0.0512868	0.0491626	0.0234549	0.0256211	0	0	0	0.0646573	0.0919653	0.0209233
Col2a1	1.11769	0.773874	1.31225	1.03591	1.12713	0.934242	0.080669	0.572315	0.194161	0.117232	0.175888	0.16128	0.735685	0.883559	1.00215	0.886746	0.282038	0.78947	0.146826	0.0849756	0.212329	0.858472	0.67388	0.36167
Csf2	0	0	0.204492	4.69321	7.77899	6.79481	0	0	0.214548	2.23921	2.03103	2.72272	0	0	0	0.22455	0.749913	0.819171	0	0	0.117312	6.89085	5.88072	9.74787
Ctnna1	216.254	199.473	141.397	118.804	121.672	112.304	226.229	215.277	200.927	200.565	174.607	159.807	142.713	148.163	168.426	196.507	142.045	156.141	193.356	251.167	184.808	173.496	181.839	150.942
Cttn	293.018	282.594	199.732	171.455	194.791	156.775	306.984	330.431	307.069	294.564	267.295	258.42	262.087	256.939	291.557	240.815	213.422	218.638	241.141	243.721	230.903	211.142	206.291	184.744
Cx3cl1	34.5714	29.1861	33.1629	23.2321	25.0771	20.5533	16.8007	20.8217	23.4287	13.0674	11.0927	11.5118	34.8772	26.0797	36.4911	26.3635	28.5423	26.8574	16.1987	17.0994	18.0055	16.582	14.7747	15.7751
Cx3cr1	0.0517132	0.143222	0.021795	0.854015	0.692975	0.793644	0.104506	0.226549	0.114334	0	0.0227863	0.116076	0	0	0.124835	0.0957314	0.18269	0.0498905	0.0422694	0	0.0250066	1.02821	1.36548	0.346314
Cyld	11.5284	8.98169	5.74941	5.96283	5.50732	4.96103	12.9554	14.8322	14.2477	12.0787	9.05321	9.61815	8.77826	8.77991	11.3136	9.29573	8.33391	7.46857	11.0649	14.9476	11.5339	7.02966	6.57519	6.49479
D1Pas1	#N/A	#N/A	#N/A	#N/A	#N/A	#N/A	#N/A	#N/A	#N/A	#N/A	#N/A	#N/A	#N/A	#N/A	#N/A	#N/A	#N/A	#N/A	#N/A	#N/A	#N/A	#N/A	#N/A	#N/A
Dab2	64.9955	54.1418	53.2571	45.3595	48.0332	50.8023	84.9183	83.9161	103.464	54.918	57.9437	53.7418	100.942	106.504	115.01	84.9233	63.6775	61.5381	92.6618	126.133	104.813	80.9606	65.6903	68.2369
Dab2ip	28.8107	22.2659	18.7429	8.92944	10.9946	9.42837	18.9764	28.4979	30.0728	24.965	19.7198	18.5976	17.4885	15.196	20.2584	20.2037	22.0082	20.256	17.0206	16.4218	18.515	7.13154	4.2929	5.32853
Dapk1	3.04158	2.37868	4.47441	2.48636	4.00536	2.06637	2.06716	7.88529	13.8606	9.26586	7.06807	8.5057	7.18295	2.60862	5.12559	1.77524	6.39917	5.27066	0.443386	0.164964	0.805657	0.7075	0.234806	0.732639
Dapk3	23.2783	30.345	14.1371	19.6383	18.8988	12.4823	47.3375	35.6984	21.1323	22.6392	20.0693	22.2098	25.1757	30.6256	24.9689	19.9369	11.3447	21.0509	35.6246	47.0467	27.1784	33.9137	54.194	33.1448
Daxx	120.842	121.513	97.4016	60.6659	70.8796	65.0972	103.439	113.43	105.25	95.5942	92.1503	93.7025	128.581	109.573	123.952	114.864	107.625	114.228	168.781	152.095	154.449	45.5676	39.8036	40.551
Dbh	0	0.0351039	0	0	0.0727927	0.0291785	0	0.0302878	0	0	0.0335097	0.0341406	0	0	0	0.0703919	0	0	0	0	0.0367749	0	0	0
Ddx3x	120.142	84.5254	97.0857	54.1603	58.7945	61.3548	72.0561	73.4066	90.6478	86.3023	68.9493	63.5997	85.9651	83.317	100.83	124.086	91.7139	84.9799	98.8777	143.423	116.772	65.9293	51.835	53.8208
Ddx47	64.5282	72.0642	82.1214	91.7306	88.1972	90.5468	60.077	57.4888	59.6939	79.0717	89.0074	82.3853	64.2311	66.3618	68.0447	98.1197	83.0807	83.9604	83.0956	78.5081	90.9767	96.6104	91.5351	91.3633
Dedd	20.4454	22.44	21.3508	14.4705	14.8222	14.0328	19.6795	20.266	20.3582	24.2721	23.523	26.3114	21.7548	20.672	19.7053	20.4662	21.936	21.7338	25.0675	20.6656	24.0941	10.8158	10.6529	9.42623
Dedd2	1.54199	1.67704	2.92004	4.92359	5.19614	4.39261	2.06607	2.94439	4.29656	7.781	7.76241	9.59648	2.22131	1.67539	2.12122	2.22888	4.53334	3.99422	1.62297	0.62953	1.79773	2.41709	2.56018	2.37982
Dele1	16.9456	15.8211	15.4163	10.6868	9.39595	8.43739	14.9172	15.6816	17.1687	16.888	16.19	15.51	19.471	18.916	23.4054	17.1062	13.8764	13.6236	20.5973	17.2545	17.794	8.47831	8.59332	8.6629
Deptor	0.703928	0.366851	0.191405	0.353571	0.260817	0.313641	2.10171	1.86295	2.3596	0.943156	0.610335	0.560662	0.812378	0.743454	1.08534	0.620028	0.491343	0.405279	1.08579	1.86588	0.977257	1.23468	0.914117	0.644048
Erbb3	0.225824	0.104238	0.176755	0.152219	0.077197	0.123776	0.143429	0.154178	0.0855909	0.0812092	0.199009	0.0724127	0.227334	0.0892591	0.233629	0.253813	0.113969	0.124494	0.158215	0.151086	0.234	0.157086	0.195503	0.127084
Eya1	1.75587	1.27217	1.36765	1.92966	2.1487	2.4048	0.8085	1.32778	1.27766	0.783299	0.724719	0.359204	1.25299	1.08643	1.54523	2.75673	1.80595	1.30801	1.27171	2.10077	1.59067	3.03033	2.84781	2.78428
Eya2	0.197235	0.145667	0.133003	0	0.113272	0.0302698	0.0637744	0.219943	0.174429	0.0330999	0.0695259	0	0.213827	0.0727619	0.266629	0.109537	0.243874	0	0	0	0	0	0	0
Eya3	20.085	17.8129	20.7187	17.8003	20.4668	21.1269	14.3355	19.3685	24.7977	44.5475	37.4716	37.0965	19.4707	15.0549	21.8454	26.389	23.6185	23.6408	20.2293	23.46	23.3897	19.9476	14.8972	16.1798
Eya4	5.30572	4.05363	2.4829	2.71064	1.92632	2.14799	7.49818	5.39195	5.77629	3.07035	2.48296	2.20117	5.81155	8.74048	8.85071	4.92791	2.19755	2.59466	5.71261	12.5566	6.10447	9.29471	9.99444	7.12071
Fadd	5.84278	6.35795	5.93095	3.12054	2.52258	2.53745	5.28577	5.6837	4.83736	3.06677	3.46187	3.21452	6.76555	6.39757	6.81811	5.52314	5.29202	5.13312	8.7793	8.06614	7.83884	1.47295	2.41075	1.90008
Faf1	22.8917	25.0028	20.559	18.6716	18.1277	18.2493	20.1549	15.8291	14.2328	22.3611	22.5276	21.5477	23.4281	25.9998	26.0676	22.8571	17.4363	19.4447	29.8598	34.4539	26.4871	22.9666	29.445	23.7336
Faim	26.3788	26.6382	26.6502	18.8721	18.8684	16.515	28.7135	26.2452	24.6762	31.5635	31.7226	38.5616	32.6243	31.9695	24.4597	23.0941	27.9233	28.5728	34.7943	24.0025	33.5243	10.8198	12.1193	11.9295
Faim2	0.208195	0.0961007	0.193041	0.0982352	0.159422	0.223663	0.201954	0.0829161	0.0368243	0.0698784	0.0366946	0.149542	0.135425	0.0576038	0.140722	0.154164	0.257426	0.0803429	0.170175	0.0709121	0.181216	0.0337922	0.216289	0.0984174
Faiml	#N/A	#N/A	#N/A	#N/A	#N/A	#N/A	#N/A	#N/A	#N/A	#N/A	#N/A	#N/A	#N/A	#N/A	#N/A	#N/A	#N/A	#N/A	#N/A	#N/A	#N/A	#N/A	#N/A	#N/A
Fas	6.94546	6.89582	4.86031	3.21532	3.51214	1.96089	4.92583	11.0122	6.02646	6.81756	6.29395	7.41255	19.2505	15.168	14.7416	2.12269	4.91888	3.2239	2.83854	0.725317	2.34466	0.638104	1.24796	1.49707
Fasl	#N/A	#N/A	#N/A	#N/A	#N/A	#N/A	#N/A	#N/A	#N/A	#N/A	#N/A	#N/A	#N/A	#N/A	#N/A	#N/A	#N/A	#N/A	#N/A	#N/A	#N/A	#N/A	#N/A	#N/A
Fcmr	#N/A	#N/A	#N/A	#N/A	#N/A	#N/A	#N/A	#N/A	#N/A	#N/A	#N/A	#N/A	#N/A	#N/A	#N/A	#N/A	#N/A	#N/A	#N/A	#N/A	#N/A	#N/A	#N/A	#N/A
Fem1b	17.234	15.58	17.2032	18.9358	18.7547	18.8985	15.5382	18.6828	21.2619	24.4577	20.8341	19.7881	12.8073	11.8978	14.0034	23.9211	22.5471	21.0558	19.3474	22.9806	20.6649	19.9406	15.4029	17.4092
Fga	#N/A	#N/A	#N/A	#N/A	#N/A	#N/A	#N/A	#N/A	#N/A	#N/A	#N/A	#N/A	#N/A	#N/A	#N/A	#N/A	#N/A	#N/A	#N/A	#N/A	#N/A	#N/A	#N/A	#N/A
Fgb	#N/A	#N/A	#N/A	#N/A	#N/A	#N/A	#N/A	#N/A	#N/A	#N/A	#N/A	#N/A	#N/A	#N/A	#N/A	#N/A	#N/A	#N/A	#N/A	#N/A	#N/A	#N/A	#N/A	#N/A
Fgf10	0.117939	0.0435513	0.15906	0.0445186	0.0225774	0.144801	1.01056	3.0061	3.44194	0.277093	0.270228	0.402385	1.35531	0.717892	1.00215	0.109164	0.208324	0.386858	0.0385603	0.0200851	0.114061	0.095713	0.0408412	0.223006
Fgfr1	1250.59	1083.13	1179.1	1312.37	1499.67	1345.11	1740.28	1923.14	2205.72	1903.53	1775.09	1485.2	838.14	720.719	948.386	1845.57	1546.08	1512.17	1113.09	1258.61	1271.84	2092.42	1653.5	1651.44
Fgfr3	6.41586	4.53478	8.45008	2.64886	3.26244	3.15394	4.21385	5.34992	5.31937	4.54235	3.71044	3.87031	5.6514	5.17752	9.48625	5.10341	3.89565	5.31929	3.35957	2.30477	2.03599	3.57966	2.43005	2.92231
Fgg	#N/A	#N/A	#N/A	#N/A	#N/A	#N/A	#N/A	#N/A	#N/A	#N/A	#N/A	#N/A	#N/A	#N/A	#N/A	#N/A	#N/A	#N/A	#N/A	#N/A	#N/A	#N/A	#N/A	#N/A
Foxo3	8.70071	7.14274	6.2112	4.05187	3.74355	3.92544	12.8065	17.4951	21.154	15.6478	11.7261	11.7179	14.6866	12.298	16.7479	8.21077	8.28509	7.09529	8.37431	10.4736	10.8815	5.47404	4.07293	4.33179
Fyn	366.451	368.958	322.703	269.434	237.644	276.453	186.403	116.113	112.264	219.427	220.19	165.218	129.205	174.221	176.158	497.27	217.879	251.455	385.782	819.57	418.222	468.549	537.542	425.99
G0s2	1.67118	0.719972	5.16512	0.315413	0.10664	0.598445	1.89127	1.41987	0.788235	0.186971	0.39273	0.300093	2.53647	2.1578	1.29094	1.23747	1.27917	1.61228	0.819595	0.56921	1.07749	0.723331	0.482264	0
Gabarap	295.214	382.676	449.247	333.086	336.883	292.784	454.572	422.973	433.796	372.956	443.093	477.811	541.511	518.964	490.699	331.689	416.278	409.958	354.379	219.389	345.458	243.894	290.585	295.233
Gas1	2.68736	2.39015	19.4478	1.63913	2.10172	1.43344	6.06664	10.2328	20.9838	1.48497	2.16608	1.70664	106.873	50.2647	71.8342	5.9152	9.20432	6.51321	3.48241	2.679	5.38819	1.48941	0.453957	1.21355
Gata1	#N/A	#N/A	#N/A	#N/A	#N/A	#N/A	#N/A	#N/A	#N/A	#N/A	#N/A	#N/A	#N/A	#N/A	#N/A	#N/A	#N/A	#N/A	#N/A	#N/A	#N/A	#N/A	#N/A	#N/A
Gclc	31.1559	27.4278	54.8418	44.3026	51.1225	53.4929	46.9097	64.8523	98.6055	145.986	156.993	126.249	41.0916	26.3027	38.0771	74.522	70.8319	68.6762	39.022	39.8306	58.8925	57.1031	33.771	47.1723
Gclm	18.0224	17.5195	26.3582	27.2807	33.1715	30.4969	62.3161	79.8528	105.581	73.5294	77.7593	68.9501	20.3103	14.6039	16.5641	44.8377	50.3584	50.5871	33.7909	26.9668	43.323	28.9986	21.9759	29.3559
Gdnf	9.61418	9.19259	12.1782	37.5871	39.7422	45.7848	7.23789	7.59479	10.8851	15.0928	17.3641	12.6398	4.81059	4.06805	5.20277	24.2519	19.2683	17.0217	8.39818	12.5947	11.2139	69.8356	57.6228	60.1185
Gfral	#N/A	#N/A	#N/A	#N/A	#N/A	#N/A	#N/A	#N/A	#N/A	#N/A	#N/A	#N/A	#N/A	#N/A	#N/A	#N/A	#N/A	#N/A	#N/A	#N/A	#N/A	#N/A	#N/A	#N/A
Gm20521	1.16915	0.503691	1.0512	1.32397	0.447631	0.837342	2.1422	2.17293	3.1019	2.02747	1.1677	1.95948	0.338002	0.646967	1.12893	1.01002	2.134	1.65432	0.0637097	0	1.43224	1.2651	0	0.307044
Gm29094	#N/A	#N/A	#N/A	#N/A	#N/A	#N/A	#N/A	#N/A	#N/A	#N/A	#N/A	#N/A	#N/A	#N/A	#N/A	#N/A	#N/A	#N/A	#N/A	#N/A	#N/A	#N/A	#N/A	#N/A
Gper1	0.305999	0.24718	0.0967246	0.180479	0.0366115	0.0587021	0.0618388	0.152334	0	0	0.0337079	0.068685	0.290272	0.317491	0.258536	0	0.0337818	0.22141	0.125059	0.19542	0.258947	0	0.132456	0.0301356
Gpx1	456.303	631.973	292.469	303.52	286.081	193.688	481.637	373.074	221.127	247.987	274.889	364.965	366.106	515.205	364.601	231.436	252.542	297.086	489.307	307.109	305.741	178.418	347.056	227.408
Gsdma3	#N/A	#N/A	#N/A	#N/A	#N/A	#N/A	#N/A	#N/A	#N/A	#N/A	#N/A	#N/A	#N/A	#N/A	#N/A	#N/A	#N/A	#N/A	#N/A	#N/A	#N/A	#N/A	#N/A	#N/A
Gsk3a	85.7901	99.0986	102.174	64.7912	66.3747	60.0322	94.6863	93.0952	100.515	128.372	145.492	138.516	89.5622	83.2403	92.084	110.487	96.4743	99.2119	121.435	107.785	121.091	54.0466	53.4544	52.8073
Gsk3b	27.8626	22.0861	20.3925	12.0438	12.4285	11.7126	17.9597	23.7943	30.584	32.4016	24.8733	23.3689	20.2221	16.8259	20.5729	23.388	23.4931	20.1266	17.6539	20.1923	20.8881	9.81681	7.24454	8.79363
Gstp1	281.664	353.539	400.216	308.521	268.695	266.745	543.46	439.1	396.691	369.838	399.148	386.075	467.839	507.659	428.787	353.154	374.656	396.486	493.978	385.574	454.502	268.2	363.874	336.639
Gstp2	7.79241	13.3759	13.342	4.36618	1.86466	11.8656	12.0075	12.7046	5.70692	9.09272	13.5196	13.8835	6.86393	15.721	10.3459	6.08567	11.7212	13.2735	7.06602	3.93971	11.7754	3.65602	2.10816	5.56377
Hgf	8.85422	5.48592	14.1754	2.57957	2.1614	1.45918	2.83411	10.4605	17.868	3.88929	4.2418	3.68142	37.9452	15.5099	28.9193	2.91516	7.24262	4.64371	0.922873	0.607204	0.80459	1.10919	0.565899	0.702271
Hipk1	22.2951	16.8586	14.342	19.39	20.1936	18.7871	16.6983	21.1856	26.0625	48.0411	34.1572	32.8249	14.7488	14.035	18.6599	24.6414	20.0038	19.1508	19.2327	25.0212	21.7513	29.1739	19.0899	20.1078
Hmgb2	29.7249	41.4178	20.3558	18.6774	12.8651	18.7293	10.2381	3.08824	2.15527	3.68709	5.30413	4.34308	27.0613	58.0301	34.086	26.7956	8.18561	12.3971	63.5031	179.284	53.96	39.5861	77.8087	43.7544
Hmox1	702.039	722.79	2396.04	7346.42	9647.98	9360.64	1836.77	2749.59	4730.12	6411.62	6734.47	6006.54	345.916	186.41	242.344	3636.31	5960.41	5005.63	641.322	357.643	975.821	7223.41	3973.97	7248.5
Hspa1a	4.87325	7.15594	109.779	6764.66	8316.18	13068.1	5.68424	10.9676	29.8501	1394.5	1592.14	910.031	13.1193	6.09317	5.81091	341.056	439.816	326.043	24.381	17.434	78.7616	15946.8	4521.49	12846.5
Hspa1b	16.0983	17.6422	242.589	9957.45	12511.9	20044.3	15.5878	25.6177	79.0834	3649.14	3910.44	2271.02	31.6022	11.5264	18.2856	742.529	919.602	675.844	58.2084	51.3528	173.67	25678.4	6880.43	19643.3
Htra2	60.306	67.8925	49.6422	35.858	32.2423	30.1849	67.8032	55.5572	44.2577	32.0088	38.9249	39.9248	56.5113	67.4829	57.872	55.6815	43.8701	53.5174	95.3646	92.128	79.5385	31.139	38.4323	29.3513
Htt	33.6606	23.3469	15.9226	14.4614	15.1132	13.9853	15.7171	23.0895	26.0669	39.0034	27.0485	27.7963	23.6719	17.5645	27.2421	24.269	21.5337	17.9676	21.142	30.4725	23.88	16.4982	10.0843	10.0671
Hyal2	288.115	290.389	247.163	104.049	133.43	77.2301	265.442	320.903	279.776	93.2741	83.9283	109.516	325.054	291.212	296.188	176.303	210.413	219.412	211.189	149.144	173.753	52.6643	54.0995	50.417
Icam1	3.83226	2.92788	6.16353	1.45489	1.72865	0.912628	3.13343	13.3677	14.7642	10.0535	8.11304	9.13587	24.498	8.2469	13.3555	1.18238	4.35719	4.03716	0.864115	0.0750161	0.639012	0.393227	0.152538	0.104113
Ifi27	115.883	127.633	170.983	146.539	127.317	144.056	164.46	121.841	117.188	170.208	183.733	173.259	247.44	274.625	227.295	130.673	138.747	154.866	167.203	135.143	167.916	166.828	200.299	191.095
Ifng	#N/A	#N/A	#N/A	#N/A	#N/A	#N/A	#N/A	#N/A	#N/A	#N/A	#N/A	#N/A	#N/A	#N/A	#N/A	#N/A	#N/A	#N/A	#N/A	#N/A	#N/A	#N/A	#N/A	#N/A
Igf1	13.3247	10.2401	10.2908	4.0817	3.87293	2.83722	13.4779	35.1742	35.2901	10.9465	8.05371	14.4063	16.8658	10.9378	16.3017	3.22861	8.44105	6.79768	1.65366	0.118807	1.21445	0.622774	1.3287	0.934376
Il1a	0.737385	0.635355	0.580119	2.41231	1.50571	1.84839	0.0794757	0.0783124	0.0434747	0.288744	0.389895	1.01516	0.0532943	0.045338	0	0.364012	0.998581	0.569116	0.0803633	0.0837186	0.0950857	0.797899	0.55326	0.929531
Il1b	#N/A	#N/A	#N/A	#N/A	#N/A	#N/A	#N/A	#N/A	#N/A	#N/A	#N/A	#N/A	#N/A	#N/A	#N/A	#N/A	#N/A	#N/A	#N/A	#N/A	#N/A	#N/A	#N/A	#N/A
Il2	0	0.0783087	0.143001	0	0	0	0.137137	0	0	0	0	0.0761599	0	0	0.0819064	0.078514	0.149833	0	0.138669	0.0722293	0	0	0.0734356	0
Il3	#N/A	#N/A	#N/A	#N/A	#N/A	#N/A	#N/A	#N/A	#N/A	#N/A	#N/A	#N/A	#N/A	#N/A	#N/A	#N/A	#N/A	#N/A	#N/A	#N/A	#N/A	#N/A	#N/A	#N/A
Il4	#N/A	#N/A	#N/A	#N/A	#N/A	#N/A	#N/A	#N/A	#N/A	#N/A	#N/A	#N/A	#N/A	#N/A	#N/A	#N/A	#N/A	#N/A	#N/A	#N/A	#N/A	#N/A	#N/A	#N/A
Il7	1.09864	1.03268	1.347	0.829414	0.535351	0.70509	1.59856	4.26408	5.81196	2.48065	2.13	2.74401	2.40377	1.03167	1.65876	0.81352	1.53485	1.73441	0.179601	0.0850456	0.772743	0.405273	0.293984	0.188853
Il12a	#N/A	#N/A	#N/A	#N/A	#N/A	#N/A	#N/A	#N/A	#N/A	#N/A	#N/A	#N/A	#N/A	#N/A	#N/A	#N/A	#N/A	#N/A	#N/A	#N/A	#N/A	#N/A	#N/A	#N/A
Il18	2.85089	3.94782	2.03337	1.86254	2.30897	1.59865	0.79772	1.31007	3.68489	3.68026	3.38202	3.4457	5.8248	5.25859	4.12919	1.72536	3.00207	2.53884	1.52363	0.74694	2.54507	0.622902	0.284781	0.345554
Il19	0	0	0	0.161365	0	0.131213	0	0.136201	0	0.215222	0.0753453	0.0767638	0	0	0	0	0	0	0	0	0.165374	0.138771	0	0.0673603
Il33	0.0382498	0.105934	0.515865	0.216574	0.292892	0.498968	2.59723	1.40147	1.759	0.513525	0.370787	0.480795	0.66348	0.705535	0.923344	1.30995	0.236472	0.738034	1.09426	2.34505	1.25774	4.00437	3.24518	4.21898
Inhba	716.804	506.177	390.845	447.183	459.257	440.035	724.2	766.387	860.703	399.229	295	287.587	167.419	182.16	216.084	622.33	473.694	453.842	227.367	338.396	236.548	931.487	768.149	709.394
Itga6	130.393	108.465	38.9894	36.9149	34.8149	34.8621	293.91	158.634	117.865	74.9762	55.7614	49.6636	23.3619	58.3567	45.8565	132.253	45.8221	56.0128	210.693	642.81	172.965	167.53	234.92	125.008
Itgav	97.4663	69.3542	40.4925	33.9738	36.0394	34.73	65.6986	69.0105	72.9353	56.1462	42.225	41.5625	42.4153	48.8974	56.9193	69.8034	46.0233	45.549	60.8214	104.653	63.1429	56.1227	52.176	43.1476
Itm2b	275.288	275.838	360.525	171.983	198.644	161.034	547.219	657.734	740.739	678.155	689.658	778.466	645.159	527.914	517.651	245.305	354.843	327.877	247.848	151.55	252.704	151.498	145.989	164.018
Itm2c	167.231	151.17	178.156	102.211	138.7	82.6446	214.82	405.986	433.752	388.617	321.858	388.086	272.82	169.081	207.066	108.59	217.143	184.384	80.4212	37.4245	82.4025	53.9968	43.5498	49.2665
Itprip	69.3215	62.6858	66.1118	88.8227	90.0673	97.1196	47.7957	42.6969	46.3332	33.978	26.633	25.0026	20.6489	24.9212	28.9327	99.9725	66.2841	66.8533	40.9883	58.7642	46.0013	147.284	135.623	119.297
Jak2	32.23	28.1392	28.8261	20.0565	21.3477	19.6646	23.1191	28.7372	33.1829	38.8598	37.1511	34.356	39.0659	32.6288	43.3245	31.3702	28.3106	25.2296	22.4837	28.9709	29.6056	24.3107	18.7783	20.2591
Jak3	2.51737	2.56979	1.44863	0.571058	0.532881	0.371482	3.83505	6.01542	4.23851	2.37636	2.21845	2.30368	6.24552	5.33545	8.83486	1.38908	1.15441	1.26103	2.23572	1.48401	2.73894	0.451811	0.649618	0.305129
Kitl	11.3912	7.02659	11.7018	13.1979	16.1	16.0978	43.1656	59.8046	88.5086	23.5137	19.4866	19.0667	21.7559	16.8283	21.3349	21.0873	22.2151	19.1615	12.232	12.0112	15.8188	33.3806	20.3332	25.4215
Krt8	4.11354	1.83014	0.751962	1.12247	1.94495	1.3691	2.2435	2.09224	3.0681	1.66345	2.44583	2.1359	4.29839	2.60538	1.81851	2.38541	0.612799	1.62567	0.85071	1.26604	3.11554	2.61436	4.24771	2.30377
Krt18	0.202588	0.311709	0.28461	0.446085	0.646371	0.518188	0.491289	0.537887	0.776373	1.01995	0.416575	0.666942	0.21963	0.311403	0.130412	1.31261	0.357847	0.260597	0.441578	0.460016	0.849022	0.931659	1.46156	1.22369
Lcn2	0.423755	0.1304	1.13111	0.0666484	0	0.541948	0.0570906	0.11251	0.249837	0.296309	0.248957	0.253645	2.75641	1.62841	1.90948	0.196114	0.499006	0.340683	0.0577282	0	0.136608	0	0	0.111287
Lgals3	266.634	278.74	448.363	338.94	320.779	339.697	2719.5	2152.76	2369.72	1246.72	1389.58	1324.71	1013.43	1070.36	915.687	544.065	558.67	596.644	682.557	592.226	777.819	879.811	978.083	1000.41
Lmna	361.712	369.232	192.206	139.009	124.48	108.847	426.765	356.282	261.631	184.012	148.506	149.118	404.157	500.985	496.867	207.487	167.024	177.137	347.933	417.337	285.281	185.591	262.734	171.847
Ltbr	101.738	111.652	124.345	49.1992	53.7375	46.1908	85.3672	110.677	103.863	84.131	84.8269	85.5556	140.953	120.292	137.861	82.3173	100.551	100.284	87.0358	64.5512	90.7762	26.0889	27.9104	28.448
Madd	1.47942	1.57223	0.768521	0.616884	0.543371	0.409214	1.61307	1.79499	1.41485	0.99599	0.909593	0.803155	1.34278	1.77693	2.9567	1.13051	0.592531	1.12855	2.64348	4.45304	2.26264	0.781802	1.13185	0.569237
Mal	0.279452	0.0322481	0.0294445	0.197786	0.100306	0.0268048	0.564741	0.612122	0.278032	1.02588	0.800374	0.909532	0.0757401	0.0644328	0	0.0646652	0.154255	0.134801	0.171314	0.0297445	0.202699	0.0283487	0	0.0275212
Map2k5	19.9541	20.0112	21.9541	8.40427	9.61002	8.5746	20.5784	21.716	23.7396	20.6208	19.8799	21.2725	25.185	21.1151	23.2427	19.5193	18.6991	21.034	22.9715	21.8201	23.6452	5.93202	5.38248	6.65248
Mapk7	17.4702	17.2014	16.5604	9.42475	9.67358	8.07547	13.7847	19.5195	19.4312	15.7848	17.7602	17.4789	17.8086	16.9371	22.281	12.6383	17.3778	17.746	14.3772	11.2966	15.6849	5.73406	4.36183	4.13391
Mcl1	87.1314	82.0629	93.8581	73.4367	76.2525	75.0737	89.0224	101.74	106.609	78.4718	78.3112	73.9737	79.7487	67.9739	72.6196	99.0438	104.159	100.303	76.0233	69.89	83.306	63.3154	58.8416	62.362
Mknk1	21.2167	21.8767	23.9633	10.9112	11.4689	9.16521	20.7905	21.7932	21.4632	27.6329	30.7699	31.6576	18.7404	17.1744	19.3813	17.9428	20.2886	20.8739	16.0321	15.8892	21.4419	7.46338	7.86255	7.2756
Mknk2	41.2539	40.7418	72.4255	166.534	181.743	184.524	61.4493	76.3504	94.1041	261.396	246.803	220.946	46.9574	35.4449	51.3325	113.065	126.899	115.098	69.9313	62.4713	92.7308	222.678	146.743	186.877
Mllt11	41.1271	41.8343	43.1741	47.1446	55.8363	38.0256	33.3268	39.7123	38.7815	52.3784	54.1651	60.2141	21.1172	16.708	19.4418	37.5535	50.3619	54.7209	28.7081	16.887	25.5732	22.3603	22.5426	24.6497
Moap1	5.91706	4.16516	4.86292	1.25636	5.38044	3.68913	6.57673	4.94872	6.41027	7.88192	8.66901	9.89475	7.37704	3.82	9.07014	2.46457	5.61781	4.78088	3.20418	4.47161	2.57514	4.44184	4.1621	1.57337
Ndufa13	76.639	71.6108	87.8122	86.3775	75.8066	73.6303	128.167	102.75	92.5419	81.9465	87.0208	97.7827	99.9891	113.249	101.64	62.9674	92.9663	97.511	80.0794	51.7843	77.1202	67.2325	87.6367	84.521
Nf1	123.15	100.022	67.0484	69.4749	59.3887	64.7555	103.575	144.619	176.042	179.227	122.641	112.504	101.701	104.269	131.129	107.51	89.3893	77.3887	101.211	143.944	96.8434	111.193	85.1755	74.5452
Ngf	114.537	138.837	138.439	495.558	484.864	445.711	210.337	150.485	148.475	169.157	202.062	179.651	29.9084	34.0564	26.8457	310.992	242.134	266.774	189.083	186.101	177.629	607.806	755.071	660.853
Nol3	7.30243	7.89793	16.1997	5.56484	8.48117	5.15806	3.13671	9.7348	16.564	14.9469	11.8744	18.3252	13.3822	4.31142	5.69404	2.74324	15.3275	10.6707	1.57338	0.286188	0.531893	0.694293	0.581936	1.15547
Nrg1	1.32795	0.796857	1.81895	2.89794	2.76458	2.52203	1.63701	3.51699	3.02407	1.78284	1.4482	1.57979	5.79462	4.51619	6.23497	1.06014	1.72992	2.0178	0.691968	0.650187	0.690307	4.64756	4.18184	4.53806
Nrp1	133.943	91.6831	63.4418	81.9724	76.9754	74.0993	101.144	110.849	111.016	36.0881	31.2655	30.027	66.6666	84.148	96.2228	100.431	69.588	74.9022	63.2109	95.3093	66.131	154.175	131.727	113.812
P2rx7	2.1429	1.88753	7.88802	10.7419	11.347	14.2712	1.60508	2.08269	3.06	0.973283	0.589055	0.600145	2.87731	2.13952	3.26511	7.44254	6.23336	5.95554	1.04451	1.40619	1.88232	20.103	10.7055	15.5045
Pak2	50.1511	41.8355	35.1209	24.0222	29.1545	27.8736	39.0368	41.0773	43.9186	50.4071	42.1254	38.4111	31.5554	31.8018	39.0244	46.5606	36.3956	35.8432	37.9392	49.9438	41.522	34.1842	30.0716	29.2312
Pak5	#N/A	#N/A	#N/A	#N/A	#N/A	#N/A	#N/A	#N/A	#N/A	#N/A	#N/A	#N/A	#N/A	#N/A	#N/A	#N/A	#N/A	#N/A	#N/A	#N/A	#N/A	#N/A	#N/A	#N/A
Park7	117.239	130.727	97.6517	113.258	105.875	82.7465	215.199	152.461	119.372	127.519	114.902	143.164	167.189	185.894	147.156	85.1707	103.261	109.498	159.773	113.935	108.63	106.42	160.896	127.311
Parp2	19.2133	21.0955	10.6673	4.6416	5.24738	4.91444	14.7028	10.3658	8.6091	5.45991	7.76605	7.22224	20.163	37.0463	30.3761	13.1837	5.70156	9.44104	28.9802	43.5401	23.0412	8.60707	11.5326	7.30631
Pdia3	660.256	649.023	666.895	649.652	712.688	624.796	622.443	644.975	707.373	840.45	816.825	822.862	855.069	768.222	750.555	715.091	718.957	717.761	708.226	587.719	713.325	592.55	576.244	594.546
Pea15a	201.801	224.625	142.858	155.981	153.159	129.187	292.097	257.349	213.501	199.413	198.901	210.763	99.2719	115.441	116.068	174.253	154.994	168.86	160.286	161.791	139.03	191.922	245.682	195.827
Peli3	0.519435	0.370547	0.656762	0.824396	0.949174	0.760942	0.725259	2.6329	4.21787	8.73693	7.80263	8.75509	1.6382	0.457285	0.957528	0.480788	1.81418	1.54894	0.308783	0.0804188	0.388186	0.0958061	0.0613214	0.595262
Phip	2.98626	2.29876	1.77951	1.36221	1.08807	1.5369	1.50963	1.71749	2.32181	4.29234	2.87812	2.5435	3.71673	4.4682	5.06138	2.43005	2.06372	1.62764	2.97924	5.73864	3.35925	2.63583	1.35123	1.52823
Pidd1	6.12633	7.90699	2.75748	2.2171	1.85027	1.5518	8.0534	11.4887	7.6798	3.4936	2.67322	3.25758	12.4773	14.0979	17.1723	3.3858	2.81041	3.72986	6.27159	5.01404	6.12626	1.97907	1.57053	1.80415
Pik3r1	6.97137	5.62977	7.81974	6.38565	8.12224	7.53744	5.72356	11.3339	16.5895	15.1564	10.628	9.68893	13.4739	7.73805	11.6451	7.08408	10.6754	8.43668	2.97737	2.50923	4.61793	6.68727	3.37789	5.11627
Pmaip1	9.6079	9.09977	12.118	87.9817	106.78	94.3698	109.912	132.707	160.277	98.774	93.4194	101.089	8.25575	5.41512	5.49767	35.5723	48.5564	43.7715	13.3506	9.66596	14.0069	289.915	228.987	268.836
Pml	16.8482	16.6935	8.1596	3.59678	3.42017	4.32059	28.8142	25.805	21.7947	9.55813	9.21773	8.22466	25.4262	29.7592	34.2308	13.6704	7.97561	8.00185	25.8613	42.7258	23.4572	8.76982	9.31782	6.77353
Ppp1ca	266.876	312.849	259.162	196.019	174.921	160.959	284.427	242.798	192.671	172.525	192.456	200.575	303.11	382.17	324.804	228.666	219.061	256.58	362.345	343.255	321.879	157.238	203.895	174.084
Ppp2r1a	220.373	216.268	225.264	176.728	185.304	162.121	214.203	255.392	242.252	306.614	297.003	282.277	234.633	215.61	223.366	232.377	244.595	234.204	248.125	213.947	246.579	139.598	137.833	137.3
Ppp2r1b	141.983	137.68	144.111	91.2286	106.93	91.7775	113.289	148.16	166.122	181.938	157.293	155.148	146.17	118.596	148.788	151.964	151.643	160.339	172.582	147.61	170.136	63.8655	61.9358	48.705
Prdx2	125.393	149.494	164.152	117.309	115.816	93.1258	217.907	229.198	202.995	194.775	182.493	236.194	229.136	219.912	183.507	100.24	163.062	160.988	128.72	64.4844	111.315	66.6368	84.74	84.8012
Psen2	27.1214	24.4253	23.1408	6.80941	9.36773	5.15518	38.6849	55.5594	45.5501	32.1528	29.9674	37.5316	32.4601	29.6029	35.9587	16.1983	18.5326	20.4843	19.6601	14.1248	19.4918	4.44246	4.95446	4.24744
Psme3	565.417	597.063	616.523	434.128	401.608	383.84	415.813	390.348	433.522	512.003	549.366	501.042	505.065	463.257	519.114	653.19	568.374	570.033	651.367	657.728	685.99	321.667	297.406	312.059
Pten	19.6607	16.7135	18.2691	11.9052	12.1425	12.8596	19.9039	23.4251	28.6167	24.8539	20.7089	21.7712	32.9869	26.8319	29.8663	18.9346	21.4261	19.6113	22.1924	22.1125	24.0057	11.0835	9.54387	9.58901
Ptprc	0.0507177	0.0468215	0	0.0319076	0.0161818	0	0	0.0269318	0.0149511	0.0141857	0.0297968	0	0.018328	0.0623674	0.0489726	0	0.0149311	0.0326201	0	0.0143955	0.0163501	0	0	0.0133195
Pycard	0.102147	0.0943001	0	0.144592	0.048886	0.0587871	0.123857	0.203406	0.316176	0.0642835	0.112522	0.0458563	0.193795	0.188415	0.295898	0.0472737	0.0676613	0.0492735	0.208733	0.0652344	0.0740918	0.0414487	0.044216	0.120717
Raf1	51.4057	51.3624	53.2462	28.5017	29.0261	28.2429	30.0485	34.7318	35.794	49.0443	50.905	43.6732	44.7272	42.2676	48.102	54.7114	41.621	43.8842	48.3347	54.1845	54.0676	24.511	22.6328	21.6375
Rb1cc1	286.682	220.685	189.778	137.921	140.883	145.635	206.868	250.971	271.586	469.316	384.565	370.289	211.368	200.55	251.393	230.301	198.583	185.812	189.107	217.408	202.435	183.316	141.383	151.393
Rbck1	50.5959	57.569	40.967	29.2317	30.5066	28.0488	56.9564	51.8106	38.3018	37.9805	38.0593	38.4469	43.7316	57.5875	61.5895	49.6195	31.492	41.3905	65.8104	75.8715	59.0891	40.1691	49.8988	39.0287
Rela	58.9528	58.0522	53.5474	29.6371	34.609	26.2652	74.7168	76.3837	71.1262	78.0381	73.6465	70.4458	58.1793	56.9078	68.2747	54.7981	50.3623	49.8776	60.0438	63.3418	58.0168	35.2299	32.602	30.1762
Ret	17.7681	12.7744	16.4463	20.4432	21.5695	19.1345	7.73498	8.51428	12.0644	5.92486	4.92161	3.59303	12.3984	10.4818	14.4604	17.9442	16.4937	15.7348	8.72271	9.48067	8.54899	20.8285	16.2755	18.4268
Rffl	1.73669	1.18894	1.3323	0.975964	1.51288	0.95831	1.18303	1.53874	1.7257	2.25955	2.08074	1.752	2.64435	2.39355	3.24081	1.91452	1.27531	1.11071	1.81828	1.81112	1.8117	1.26688	1.14874	1.35289
Ripk1	26.325	22.794	33.3348	22.8797	28.7239	26.972	25.7712	35.5232	47.0875	74.7941	71.299	66.6924	37.4621	26.471	33.0794	36.0545	40.1755	36.0891	26.909	24.4146	33.3043	25.0533	15.1249	18.2356
Rnf34	12.7419	13.8413	13.5407	6.35249	8.93271	5.97051	11.731	15.0062	17.2411	26.0599	26.2907	28.9442	14.809	10.5623	12.8311	10.3576	13.2031	14.1484	12.4516	8.2072	11.8369	3.17494	3.76533	3.27168
Rnf41	31.8343	29.6343	28.6276	23.5422	28.264	23.793	38.9704	51.0901	46.7391	42.8087	40.4532	41.4536	28.8403	23.4443	27.314	32.913	36.7043	36.6437	31.2635	25.5215	31.3594	19.2384	17.9382	19.7248
Rock2	111.423	90.0656	47.4152	24.6428	23.2938	23.7984	105.524	101.613	104.669	70.2409	53.5767	51.8043	47.468	53.717	59.6479	71.5129	45.5206	47.2629	60.1011	98.9855	63.4136	41.612	37.5321	32.1859
Rps6kb1	19.1588	15.0955	16.0163	9.91743	11.8057	11.1069	14.4234	16.616	18.4641	26.396	26.3462	23.6445	18.6212	15.8736	19.821	18.5941	16.363	16.5709	17.4527	20.004	20.9384	10.2232	8.96151	9.8833
Runx3	0.27483	0.184521	0.0631798	0.259352	0.167401	0.30675	0.626086	0.0995035	0.132573	0.251573	0.132106	0.0448645	0.0270862	0.414765	0.192999	1.27191	0.066198	0.361559	8.16875	40.996	7.90135	2.6359	3.43915	2.12591
Scg2	0.963278	0.27065	0.529543	0.553322	0.641405	0.353518	0.507828	0.800632	0.851894	0.667713	0.95962	0.413637	0.227024	0.231758	0.242644	0.814079	0.850755	0.646488	0.479266	0.249638	0.486058	0.237923	0.145033	0.329969
Serpine1	9972.83	9260.41	4970.56	3395.29	3428.02	2698.57	6527.01	5476.22	4383.02	2548.38	2207.14	2192.64	3086.77	3931.13	3894.08	6170.55	4228.32	4530.52	5924.08	7945.35	4913	3512.59	4285.34	3055.46
Sfrp1	6.74751	5.20462	17.306	1.67566	3.03805	1.90758	5.57997	18.1214	29.1887	5.88531	4.73355	5.65966	68.8199	27.3896	46.5933	2.75295	6.97867	5.0964	0.526129	0.0566996	0.558118	1.26091	0.34588	0.612051
Sfrp2	4.11802	4.87508	6.45227	0.640064	0.741955	0.557641	3.25049	9.10707	12.8107	1.13825	0.981971	0.782968	24.7907	13.6726	16.1392	1.12107	3.33746	1.86959	0.277199	0.0825065	0.327982	0.393173	0.209711	0.190848
Sgk3	2.77556	2.03053	2.84722	2.54512	2.78199	2.39103	1.18532	1.1054	1.78307	3.1419	3.11516	2.89169	2.95227	2.60812	3.0846	2.9326	3.26074	2.62721	3.42444	3.21067	3.82388	1.76375	1.58681	1.13464
Sgms1	26.398	23.1479	20.4213	7.1211	9.32636	7.3143	16.7587	16.5555	16.8828	15.5964	14.6534	13.7168	17.3377	17.2645	20.8366	18.9688	14.8258	15.5564	17.2055	21.7341	18.2834	7.49923	7.083	6.09128
Sgpp1	20.7922	17.6852	19.1507	7.96423	8.30165	6.43126	29.1769	33.1926	36.5693	23.6951	19.0953	20.1627	37.7692	32.2114	35.8393	19.6777	17.4091	15.777	23.607	25.7614	25.6724	7.46527	8.54514	7.24736
Sh3rf1	11.4415	8.87839	5.13563	6.20082	6.57762	6.34687	10.2366	9.62123	8.16057	7.81712	7.3046	5.91553	5.28031	5.78244	7.54191	11.7705	6.97648	5.36531	10.7129	19.8017	10.3116	13.9423	14.3825	11.4004
Siah2	20.4437	23.4398	31.7936	36.6883	35.437	40.568	12.1834	10.2813	11.0393	23.8343	25.713	21.3046	13.7422	12.1183	12.7995	37.5949	32.9711	35.867	34.2419	33.4667	37.338	23.5537	23.3195	25.9109
Siglec1	0.0607733	0.0420785	0.281749	0.215065	0.203596	0.303124	0.0491263	0.0847128	0.161238	0.535444	0.709628	0.504728	0.329428	0.126112	0.26407	0.182818	0.161023	0.175894	0.0620937	0	0.0440816	0.283593	0.07892	0.107732
Siva1	26.6755	37.8119	32.4885	23.6866	19.602	19.6636	40.6645	24.0917	19.9687	12.866	18.2325	20.5559	39.508	57.1465	44.5181	25.7601	23.4667	27.6603	48.0718	41.5834	41.5417	22.0746	41.2778	23.6643
Skil	30.5813	23.0296	9.16452	11.1093	10.0395	9.92773	32.0901	25.3574	20.2871	9.0982	8.55429	7.45705	11.9629	13.9321	15.085	19.0755	9.62838	10.7738	16.4835	36.9814	14.5383	32.6121	42.3628	26.3486
Smad3	31.4188	25.5731	15.7326	7.1065	8.55842	5.95417	41.3634	65.2826	54.2228	30.8106	24.1934	26.3435	30.8788	29.3987	36.2838	15.5112	16.4674	17.1789	16.7052	15.9092	15.8936	8.20017	6.50296	6.24849
Snai2	70.247	78.7693	31.8121	12.0076	7.35346	10.7587	31.5944	17.8224	13.8007	6.16435	5.16232	5.73373	44.8193	71.6509	63.7964	27.2882	14.2911	13.6654	32.7321	57.6082	25.2619	16.6	30.6777	18.9527
Sort1	1.44793	0.969763	0.59828	0.562631	0.529908	0.490179	5.11781	7.30429	8.44884	4.9432	3.16497	4.34615	1.89291	1.06045	1.42553	0.827774	1.29133	0.999741	0.812214	0.531851	0.713894	0.82946	0.602181	0.536833
Sp100	0.694133	0.384485	1.40424	0.655042	0.13288	1.17182	2.35664	0.331735	0.613871	0.931912	2.20215	0.997161	6.77272	4.35322	8.043	2.05597	1.2261	1.33934	8.17015	18.0865	13.8291	1.9153	1.44224	2.51565
Spi1	0	0	0	0.168336	0	0.136882	0	0.426256	0.157756	0.14968	0.786001	0.320319	0	0	0.688977	0.16511	0	0	0	0	0	0	0.154431	0
Src	56.9056	56.8806	36.4042	27.0185	28.2816	23.63	72.7851	68.9629	59.1033	38.9725	34.4714	34.1607	38.213	43.9858	51.3352	49.845	39.5593	37.4675	56.3322	75.2189	52.5243	36.8256	41.8179	32.9636
Srpx	29.6173	23.3637	57.162	7.39401	15.7868	7.60569	0.886714	2.93325	5.50878	3.05717	2.20956	3.06017	45.6149	14.85	23.6049	3.62616	17.4038	11.3765	1.6011	0.100077	0.227331	0.476903	0.305245	0.462983
Stk3	18.7486	16.9701	15.6351	10.4648	10.9012	13.288	17.659	17.0822	15.4321	24.8413	20.7776	22.1256	15.3075	16.3085	20.5795	18.3709	15.2644	15.7746	19.9249	21.9761	20.741	14.2425	12.9446	13.0659
Stk4	17.4716	15.2219	12.4603	10.0816	12.4803	10.4181	12.3691	14.3597	15.0085	23.8737	20.4966	21.6652	8.96799	8.09101	10.6739	16.2747	15.7092	14.977	16.3579	17.2146	17.1663	8.44423	8.1088	6.79493
Stradb	9.37038	9.46577	7.15412	5.92598	5.68195	4.02811	10.4299	13.4034	13.3631	21.4885	20.7523	19.4252	10.1054	9.23024	7.76893	6.85684	7.53921	9.04011	8.74188	5.43071	7.2119	3.74254	3.39779	3.86521
Stx4a	81.4615	82.5941	83.5294	76.1592	82.3215	67.4905	104.677	102.197	95.9605	87.7801	108.874	106.553	103.092	103.366	91.7162	89.5196	87.9019	104.891	110.798	85.7623	115.507	64.1786	65.8409	63.5837
Tert	1.74912	1.68203	2.11941	0.103164	0.313913	0.139812	1.85576	2.67033	2.54589	0.642111	0.674373	0.294458	2.8839	2.655	4.11679	1.34916	0.997685	1.19529	1.66798	2.20306	1.7621	0.236583	0.0946418	0.0287097
Tgfb1	212.417	246.555	139.637	84.3752	88.4421	52.2786	238.826	291.764	228.299	116.617	103.485	128.948	133.209	142.002	158.064	99.3182	121.168	124.31	85.7734	64.1667	69.9018	57.2812	70.0279	60.5656
Tgfb2	23.2926	17.5458	14.1817	16.8078	17.6108	12.8376	4.10918	6.23975	8.62217	10.9979	8.42465	9.82647	3.14622	2.92143	3.37001	12.3424	13.7703	12.2606	2.89925	2.51961	3.46708	8.18929	6.65054	6.63517
Tgfbr1	13.9929	8.73128	11.2975	13.2049	15.8786	13.9458	7.76793	11.2665	13.1502	14.7687	12.0639	11.4736	8.6999	7.04347	9.65334	13.1391	13.6835	13.8087	7.59286	7.551	8.07081	14.6806	9.64747	10.3736
Thbs1	6749.1	5286.15	1711.24	1104.82	1221.68	829.656	4266.71	5665	4412.11	1528.49	1082.46	1141.08	2239.05	2585.23	3390.65	1866.13	1453.12	1435.03	1057.59	1411.06	879.648	1951.89	1886.31	1389.71
Timp3	992.387	759.462	1047.39	1132.64	1328.28	1177.62	804.044	1193.27	1552.78	839.572	702.354	691.646	863.859	622.235	862.596	751.372	882.363	760.059	128.502	111.784	152.004	2413.16	1611.98	2046.51
Tlr3	0.770682	0.569182	0.631062	0.249353	0.316145	0.422417	1.03237	1.57851	1.88892	1.31183	1.74643	2.07586	3.53302	1.72618	2.87035	0.713343	1.14739	0.828492	2.1238	1.16249	2.15085	0.107219	0.114378	0.10409
Tmbim1	117.933	111.473	106.528	88.4941	101.711	79.787	177.37	243.292	235.912	208.29	196.998	210.123	82.8617	68.1578	77.782	115.731	147.045	145.154	98.2643	71.5457	98.8618	66.433	62.7075	62.0183
Tmc8	2.10043	1.42199	3.06885	1.85	4.69108	1.61177	1.4715	2.34225	2.22907	4.9349	7.65086	4.6518	3.7952	1.42059	3.10984	2.72182	3.83382	2.29658	2.28914	0.834649	1.89595	1.1364	0.606135	0.661939
Tnf	0.0592067	0.0546584	0.499065	4.07868	3.96696	4.13435	0.0957199	0	0.157082	2.13625	2.03487	2.07318	0.192562	0	0.0571696	0.876828	1.04581	0.856799	0.145183	0	0.286302	1.92197	0.973884	1.81922
Tnfaip3	4.82785	5.63199	3.62555	7.33096	8.42294	7.29144	3.61879	3.93289	3.60976	5.52414	5.64698	4.35437	3.3545	4.14901	4.40746	6.74361	3.99256	4.4248	5.05831	7.3063	4.77525	16.438	14.8376	12.9152
Tnfrsf1b	29.3814	24.989	33.9142	21.8264	28.0013	21.4927	58.308	102.459	119.266	39.5826	32.5	34.5495	74.7553	52.1324	70.7297	32.1122	48.262	41.7831	26.3841	17.2922	31.5372	18.6671	13.4223	16.8006
Tnfrsf4	3.58011	3.47903	1.58829	1.95597	1.98392	1.3736	3.19863	2.02616	1.58307	1.18581	3.23802	2.87603	2.75775	2.51982	2.45624	2.70332	2.0802	2.18143	4.31246	2.32648	4.00911	1.75855	0.815634	1.11341
Tnfrsf10b	76.649	63.8002	55.0115	59.2831	72.2557	53.1013	46.5621	82.6191	84.9283	104.427	83.6607	96.6097	61.7517	42.3978	59.3921	52.2137	76.8077	70.5607	42.3664	25.3947	38.7325	33.1212	25.0525	26.7432
Tnfrsf12a	460.052	531.138	777.069	1125.89	1068.16	1072.23	688.046	550.958	538.026	492.527	588.276	537.991	275.516	308.692	257.201	824.719	826.646	926.206	488.97	432.297	539.922	1159.6	1363.72	1353.87
Tnfrsf22	11.1701	10.226	9.90584	7.33477	7.64005	7.60708	11.3243	11.4737	13.7475	9.76329	8.8593	8.27392	6.66033	7.49029	8.49375	11.7821	9.78304	10.5069	8.36934	8.12432	8.66477	8.68734	7.91752	7.8654
Tnfrsf23	37.8551	33.905	49.2049	35.614	44.2671	35.1998	54.7436	89.2124	121.677	93.6895	86.1545	86.2434	55.8175	38.7029	52.0343	40.8516	55.0317	46.4608	16.3226	10.4489	20.0966	42.0186	27.3854	36.3686
Tnfrsf26	1.17259	1.25805	1.65624	0.628044	0.78869	0.53501	0.537979	1.33788	1.20517	0.850956	0.698211	1.28044	1.71788	1.19836	1.65247	0.528008	1.14758	0.886665	0.207233	0.1889	0.245198	0.257193	0.301801	0.374529
Tnfsf4	#N/A	#N/A	#N/A	#N/A	#N/A	#N/A	#N/A	#N/A	#N/A	#N/A	#N/A	#N/A	#N/A	#N/A	#N/A	#N/A	#N/A	#N/A	#N/A	#N/A	#N/A	#N/A	#N/A	#N/A
Tnfsf10	0.0388704	0.0358843	0.0163823	0	0.0558082	0.0298272	0	0.0309611	0.0687515	0	0.0685094	0.0523494	0.0210701	0.0537736	0.112599	0.0359784	0.0171649	0.0187502	0.0158859	0	0.0563887	0	0.0504769	0.0306244
Tnfsf12	22.3158	27.5935	21.4325	7.40257	6.08435	4.6183	30.2291	44.5991	43.2983	24.3426	27.2343	32.5436	45.3069	35.6118	38.3945	12.1429	18.5145	20.6811	22.3861	8.81006	17.6581	2.14032	2.4003	2.1844
Tradd	11.6057	9.8655	11.4293	7.15683	7.64405	6.48085	14.4903	16.1087	15.4464	14.3182	13.6705	13.3605	15.0735	15.5256	14.9234	7.4983	11.6201	12.8041	10.8012	6.55563	10.6685	4.28966	6.36668	4.39078
Traf1	0	0.10429	0.0238058	0.0799548	0.0270324	0.0866864	0	0.0224954	0	0.0710935	0.0746655	0.126785	0.0306179	0	0	0.104563	0	0.0272467	0.115423	0.168339	0.109255	0.137519	0.2934	0.111254
Traf2	13.5805	12.6844	16.311	13.8686	14.3719	15.6315	12.0086	12.3407	11.8974	21.3997	20.9297	18.7764	14.4464	14.2596	14.9601	16.7896	15.598	15.6853	14.8527	16.5315	16.1246	17.1528	15.7036	16.9032
Trps1	4.30129	3.0622	3.85795	2.90729	2.5814	3.10423	3.46901	5.06463	7.40765	3.40272	2.24656	2.10328	9.59301	8.28795	10.5876	4.619	4.38997	3.71288	3.04112	4.06488	4.54065	4.62499	2.31776	2.75293
Unc5b	171.345	134.233	80.6679	67.624	70.8693	60.926	133.014	126.352	107.709	92.2613	70.8731	65.6309	71.3244	83.2908	95.2176	134.156	83.5577	86.2021	127.472	215.551	124.392	110.487	105.954	82.7328
Vegfa	361.206	332.874	336.328	535.274	559.753	557.468	192.262	201.133	210.373	377.739	395.357	320.778	124.874	124.519	146.194	508.19	367.118	397.231	256.028	319.524	293.089	675.507	559.117	544.274
Wwox	8.00016	7.82473	6.48834	4.61139	6.53992	5.04388	9.29844	8.06011	8.60486	9.61579	12.1949	9.74548	9.56391	8.69447	9.85447	7.60508	6.14902	7.75991	9.89714	9.97897	8.95001	5.29931	6.81367	7.29106
Yap1	70.5809	60.4999	65.6362	36.8747	41.8258	38.0009	58.4077	72.8614	78.8952	63.1025	51.3517	51.2387	77.0295	63.2896	77.8298	65.3514	72.6248	70.7777	68.0038	61.0038	74.1218	26.4104	20.0073	22.964
Zc3hc1	22.3979	20.972	36.683	34.0895	37.2247	35.558	18.6645	19.366	20.5138	46.2038	47.3531	44.1844	23.5899	21.1967	21.4218	35.5538	36.7439	38.0329	30.5707	28.9931	35.1936	26.6395	25.1939	31.3947
Zdhhc3	40.2228	35.0681	35.273	19.115	20.424	18.3806	31.9165	33.8917	32.4294	32.1465	29.2315	26.4782	39.1089	36.4643	40.5108	36.1951	30.347	32.3318	40.249	45.2009	40.0693	17.7267	18.0201	16.3708
Zfp110	31.1306	25.7454	27.9034	14.6377	16.3988	15.1167	15.0725	18.511	19.8357	16.462	16.4556	16.4015	23.6421	17.7948	20.8485	23.5868	24.2483	21.5865	14.2027	13.5761	16.4126	11.1627	8.60925	9.1123
Zmynd11	40.3056	38.7542	31.6101	22.7992	25.8549	23.8566	32.0477	34.3009	36.9791	34.117	31.1367	30.9399	35.7235	33.1511	41.6044	41.2339	31.8295	32.1085	35.6616	43.9946	40.5078	27.4496	23.1809	23.2686
Zswim2	#N/A	#N/A	#N/A	#N/A	#N/A	#N/A	#N/A	#N/A	#N/A	#N/A	#N/A	#N/A	#N/A	#N/A	#N/A	#N/A	#N/A	#N/A	#N/A	#N/A	#N/A	#N/A	#N/A	#N/A
